# The extracellular milieu of *Toxoplasma*’s lytic cycle drives lab-adaptation and promotes changes in lipid metabolism primarily driven by transcriptional reprogramming

**DOI:** 10.1101/2021.03.09.434570

**Authors:** Vincent A. Primo, Yasaman Rezvani, Andrew Farrell, Amir Vajdi, Gabor T. Marth, Kourosh Zarringhalam, Marc-Jan Gubbels

**Affiliations:** Department of Biology, Boston College, Chestnut Hill, Massachusetts, USA; Department of Mathematics, University of Mass. Boston, Boston, Massachusetts, USA; Department of Human Genetics and USTAR Center for Genetic Discovery, Eccles Institute of Human Genetics, University of Utah School of Medicine, Salt Lake City, Utah, USA

**Keywords:** *Toxoplasma*, lab adaptation, serial passaging, experimental evolution, evolve and resequencing, regression analysis, genotype-phenotype correlation

## Abstract

To map host-independent *in vitro* virulence traits of *Toxoplasma gondii*, evolve and resequencing (E&R) during the lab-adaption was applied. Phenotypic assessments of the lytic cycle revealed that only traits needed in the extracellular milieu evolved. Surprisingly, only non-synonymous mutations in a P4 flippase fixed in two populations. However, dramatic changes in the transcriptional signature of extracellular parasites revealed a “pro-tachyzoite” profile as well as upregulation of fatty acid biosynthesis (FASII) pathway genes. More general, a set of 300 genes which expression profile changes during evolution mapped to specific traits. Validation of a select number of genes in this set by knock-outs indeed confirmed their role in lab-adaptation. Finally, assembly of an ApiAP2 and Myb transcription factor network revealed the transcriptional program underlying the adapting extracellular state. Overall, E&R is a new genomic tool successfully applied to map the development of polygenic traits underlying *in vitro* virulence of *T. gondii*.
