## Supplementary Table 1 for "The extracellular milieu of *Toxoplasma*’s lytic cycle drives lab-adaptation and promotes changes in lipid metabolism primarily driven by transcriptional reprogramming"

### Sheet: GT1 intra over time
	Gene ID	Log2 FC (relative to GT1 B2-P11)				Product.Description
		RH	P11	P85	P148
	TGGT1_411800	2.74359	0	0.880029	2.54925	hypothetical protein
	TGGT1_262590	2.39835	0	2.74587	2.81615	hypothetical protein
	TGGT1_264240	2.39241	0	0.288395	2.43264	hypothetical protein
	TGGT1_264260	2.34474	0	0.306511	2.35039	hypothetical protein
	TGGT1_216290B	1.87035	0	2.17601	0.42059	hypothetical protein
	TGGT1_409050	1.77051	0	0.143733	2.26633	hypothetical protein
	TGGT1_262600	1.61429	0	1.56112	1.62248	hypothetical protein
	TGGT1_213620	0.387753	0	1.60187	1.546	ABC1 family protein
	TGGT1_213635	0.23157	0	3.08929	3.33965	hypothetical protein
	TGGT1_280400	0.138284	0	1.0068	1.49908	hypothetical protein
	TGGT1_254840	-1.74362	0	1.95248	1.89732	tetratricopeptide repeat-containing protein
	TGGT1_280500	-4.99134	0	1.70982	1.0381	inorganic anion transporter, sulfate permease (SulP) family protein
