## Supplementary Table 4 for "The extracellular milieu of *Toxoplasma*’s lytic cycle drives lab-adaptation and promotes changes in lipid metabolism primarily driven by transcriptional reprogramming"

### Sheet: Upregulated DEGs
Cluster 1 (Upregulated)
Gene ID	RH		P11	P35	P55	P85	P148	P210	Product Description
TGGT1_411800	5.49334		0	1.90087	1.89275	1.21534	3.94594	5.0624	hypothetical protein
TGGT1_409050	4.35092		0	1.87214	1.81883	1.04844	3.67943	4.7419	hypothetical protein
TGGT1_264260	4.80168		0	1.20894	1.18692	1.01488	3.54066	4.06893	hypothetical protein
TGGT1_249800	4.70351		0	-0.298385	0.16585	0.597811	3.1686	3.98016	hypothetical protein
TGGT1_262590	2.90422		0	2.06137	2.98482	2.65816	2.5776	3.44904	hypothetical protein
TGGT1_249810	3.35353		0	0.14347	0.235517	0.100893	1.6819	2.6041	Putative activating signal cointegrator 1 complex subunit 3
TGGT1_262600	2.67698		0	1.35517	2.10262	2.10034	2.18435	2.47716	hypothetical protein
TGGT1_306688	3.18034		0	1.01095	1.32422	0.86873	1.62591	2.47049	hypothetical protein
TGGT1_216680	5.18719		0	0.293839	0.763229	1.22122	1.64217	2.17435	ANK_REP_REGION domain-containing protein
TGGT1_358470	3.98842		0	1.81119	0.706064	0.884887	1.13795	2.05548	hypothetical protein
TGGT1_306692	0.195954		0	1.14324	0.918507	1.33055	1.70557	2.02495	hypothetical protein
TGGT1_323310	3.48344		0	0.358404	0.788968	0.556395	1.50984	1.96872	hypothetical protein
TGGT1_216335	2.82126		0	0.778951	1.43994	1.85071	0.584868	1.95299	hypothetical protein
TGGT1_240820	0.974458		0	1.34681	1.61598	1.61206	1.65176	1.94827	hypothetical protein
TGGT1_315885	-0.094705		0	0.785952	1.22568	1.03677	1.49457	1.93804	Putative glycosyltransferase
TGGT1_411240	-0.776071		0	0.646948	1.00181	1.24533	1.98253	1.919	Toxoplasma gondii family B protein
TGGT1_286420A	0.442964		0	1.09392	1.41257	1.06136	1.329	1.89343	Elongation factor 1-alpha
TGGT1_277685	1.74316		0	1.43168	1.59776	1.3574	1.78635	1.8157	hypothetical protein
TGGT1_231992	2.20724		0	1.3242	1.35123	1.01666	1.00386	1.79791	hypothetical protein
TGGT1_289170	0.822761		0	1.10446	1.38281	1.04196	1.30704	1.79745	Guanylate cyclase domain-containing protein
TGGT1_243520	0.327431		0	0.817706	1.34191	1.34627	1.17738	1.76201	hypothetical protein
TGGT1_230705	0.311403		0	1.11319	1.41944	0.872442	1.44969	1.74878	hypothetical protein
TGGT1_410930	3.25951		0	0.466215	0.276696	0.656088	1.9233	1.69737	hypothetical protein
TGGT1_285865	1.13617		0	1.04453	1.3638	1.46429	1.86349	1.69551	hypothetical protein
TGGT1_220420	1.63666		0	1.02816	1.0929	0.986684	1.74359	1.68028	Phosphodiesterase
TGGT1_206320	0.60174		0	0.900499	1.23281	1.46902	1.38624	1.67375	hypothetical protein
TGGT1_202970	-0.702798		0	0.348457	0.916274	0.399721	0.497327	1.64783	hypothetical protein
TGGT1_363250	-0.101478		0	0.678855	0.909834	0.690881	0.979618	1.6466	hypothetical protein
TGGT1_255330	0.781312		0	0.66217	1.36893	1.33485	1.7184	1.6357	hypothetical protein
TGGT1_360830	-0.11847		0	1.00032	1.05533	0.501854	0.812847	1.60498	Nucleoside-triphosphatase
TGGT1_247350	1.31752		0	0.941869	0.819965	1.39442	1.36953	1.60245	Thioredoxin domain-containing protein
TGGT1_296020	-2.54532		0	1.63734	1.1235	1.24115	1.53748	1.59898	hypothetical protein
TGGT1_269775	0.994937		0	1.03607	1.36309	0.992596	1.27144	1.59643	hypothetical protein
TGGT1_252255	2.5826		0	1.186	1.50707	1.39365	1.66952	1.57838	hypothetical protein
TGGT1_222270	-0.238734		0	0.80239	1.14784	1.47954	1.60774	1.5699	hypothetical protein
TGGT1_318430	-1.19932		0	0.556622	0.763873	1.15876	1.23454	1.56359	Malate dehydrogenase MDH
TGGT1_409590	3.02744		0	0.0934946	0.5841	0.721451	1.19226	1.55046	Putative transmembrane protein
TGGT1_220060	3.4771		0	0.768604	0.9114	1.1236	1.54739	1.54946	hypothetical protein
TGGT1_240410	-0.364624		0	0.752032	0.779274	0.751155	0.960986	1.54542	Protein kinase domain-containing protein
TGGT1_289210	0.536719		0	1.03197	1.33062	1.11779	1.06437	1.5242	Prefoldin subunit protein
TGGT1_200700	1.75155		0	0.731003	0.863456	0.961284	1.50263	1.51269	Toxoplasma gondii family C protein
TGGT1_217020	3.48452		0	0.0899428	0.878134	1.35823	0.457161	1.50517	ATPase, AFG1 family protein
TGGT1_265005	0.149964		0	1.11579	1.12588	0.778407	1.23958	1.5018	hypothetical protein
TGGT1_317720	0.240078		0	0.713509	0.983111	0.732765	0.922139	1.49347	Putative eukaryotic translation initiation factor 3 subunit 7
TGGT1_214540	-1.05666		0	0.290755	0.759939	1.22636	1.25354	1.47492	hypothetical protein
TGGT1_231990	-0.493812		0	1.16685	1.41595	1.09587	1.11602	1.41832	hypothetical protein
TGGT1_284310	4.91055		0	0.697634	1.07173	1.01492	1.2242	1.41677	hypothetical protein
TGGT1_212735	0.0763579		0	0.865359	0.75924	1.16872	1.31558	1.41264	hypothetical protein
TGGT1_223045	1.88802		0	0.919763	1.02342	0.495153	1.20808	1.39974	hypothetical protein
TGGT1_309860	0.874772		0	1.00182	1.23943	0.767041	1.39108	1.39416	AB hydrolase-1 domain-containing protein
TGGT1_222410	1.09945		0	1.01794	1.28217	1.14074	1.06691	1.39057	hypothetical protein
TGGT1_244700	3.32735		0	0.273935	0.425859	0.203441	0.50306	1.38882	NAD(+)/NADH kinase domain-containing protein
TGGT1_260860	0.23933		0	0.603848	0.965759	0.452316	0.590046	1.38848	hypothetical protein
TGGT1_306470	1.48773		0	0.765933	0.883613	1.00001	1.06531	1.38605	Protein-S-isoprenylcysteine O-methyltransferase
TGGT1_240830	1.00071		0	0.837079	1.15969	1.28365	1.49524	1.35611	AB hydrolase-1 domain-containing protein
TGGT1_252210	0.0691579		0	0.15205	0.212677	0.315379	1.3455	1.35576	PPR_long domain-containing protein
TGGT1_322110	2.95308		0	-0.0257036	0.331576	0.445168	1.16071	1.35284	hypothetical protein
TGGT1_315900	1.44403		0	0.763894	0.751265	0.456002	0.896636	1.34831	hypothetical protein
TGGT1_315690	0.497302		0	0.730812	0.772113	0.87653	1.04513	1.34602	J domain-containing protein
TGGT1_228990	-0.129052		0	1.1057	0.834564	0.639241	0.99343	1.34084	Zinc finger (CCCH type) motif-containing protein
TGGT1_228370	1.32953		0	1.15793	1.13247	1.1652	1.1963	1.33933	hypothetical protein
TGGT1_278630	0.8537		0	0.813507	0.93745	1.07796	1.30855	1.32888	TPR_REGION domain-containing protein
TGGT1_230980	0.973235		0	0.62028	0.66513	0.688007	1.32803	1.32817	Myosin motor domain-containing protein
TGGT1_248900	-0.509119		0	0.901233	0.865236	0.528504	1.16424	1.32122	hypothetical protein
TGGT1_247510	0.274095		0	0.807046	0.920946	0.860674	1.07454	1.31663	FBPase domain-containing protein
TGGT1_294990	0.878582		0	0.82876	1.0202	0.601833	0.901511	1.30675	hypothetical protein
TGGT1_361030	-1.73804		0	0.910899	0.981656	0.908248	1.16	1.30306	hypothetical protein
TGGT1_252280	0.760526		0	0.314179	0.731468	0.810245	1.20367	1.29437	hypothetical protein
TGGT1_203450	0.635708		0	0.618899	0.958894	0.970219	0.873317	1.2891	DUF3228 domain-containing protein
TGGT1_217728	3.23871		0	1.21279	0.905911	0.983638	0.951175	1.28654	hypothetical protein
TGGT1_273800	-0.718778		0	0.734686	0.837063	0.507262	1.10635	1.28653	WD_REPEATS_REGION domain-containing protein
TGGT1_411390	2.68772		0	0.828634	0.222339	0.462798	1.18298	1.26158	hypothetical protein
TGGT1_286720	1.08007		0	0.723349	1.06553	1.09367	1.21716	1.25604	SHSP domain-containing protein
TGGT1_305050	0.83866		0	1.06022	1.17278	1.05976	0.932926	1.25459	Putative calmodulin
TGGT1_231140	0.364282		0	0.751273	0.898281	0.947093	1.04136	1.25234	40S ribosomal protein S25
TGGT1_230830	-1.41223		0	0.512563	0.778586	0.789539	1.13068	1.23257	ATPase family associated with various cellular activities (AAA) domain-containing protein
TGGT1_268010	-0.540569		0	0.00520137	0.0649733	0.464681	0.669588	1.22549	hypothetical protein
TGGT1_260850	0.472153		0	0.401151	0.834693	0.640236	0.974873	1.20711	zf-Tim10_DDP domain-containing protein
TGGT1_265010	0.186703		0	0.73181	0.885652	0.640953	1.02121	1.20545	PUA domain-containing protein
TGGT1_262910	0.0832819		0	0.784833	1.01011	0.820293	0.989544	1.16386	NADH-cytochrome b5 reductase
TGGT1_291010	0.211754		0	0.905406	0.973722	0.845016	0.941134	1.16217	hypothetical protein
TGGT1_213350	0.342401		0	0.57613	0.68096	0.899557	1.21234	1.15947	Ribosomal protein RPS15
TGGT1_294980	0.716908		0	0.597952	0.776491	0.415285	0.727772	1.15274	hypothetical protein
TGGT1_292290	-0.0937968		0	1.01482	0.922959	0.679173	1.12659	1.14926	hypothetical protein
TGGT1_245746A	-1.83826		0	0.799961	0.83745	0.486551	0.684728	1.14208	hypothetical protein
TGGT1_258470	-0.117799		0	0.826484	0.790721	0.606465	1.17151	1.13302	hypothetical protein
TGGT1_263850	0.526937		0	0.820891	0.922236	0.733041	0.687543	1.12393	hypothetical protein
TGGT1_270580	0.25146		0	0.831248	0.893236	0.59509	0.675268	1.12306	HECT domain-containing protein
TGGT1_227840	1.07676		0	0.336904	0.518502	0.733	0.605091	1.1221	Memo family protein
TGGT1_409990	2.56915		0	0.6033	0.0615077	0.426782	1.14004	1.11769	hypothetical protein
TGGT1_293460	0.666243		0	0.624491	0.990402	0.737912	1.06479	1.11388	ATP-dependent DNA ligase domain-containing protein
TGGT1_263730	3.01838		0	0.380815	0.745915	0.708711	0.727889	1.10032	Glycerol-3-phosphate dehydrogenase
TGGT1_207760	0.401256		0	0.244366	0.502557	0.610402	0.712921	1.09736	DnaJ C terminal region domain-containing protein
TGGT1_261690	0.838372		0	0.668852	0.814755	1.00317	1.02133	1.08636	hypothetical protein
TGGT1_411560	-0.663549		0	0.681912	0.818562	0.434713	0.59383	1.08073	hypothetical protein
TGGT1_261950	-0.06274		0	0.408029	0.696911	0.723109	0.76403	1.07993	ATP synthase subunit beta
TGGT1_256990	0.608162		0	0.467697	0.643861	0.75447	0.913403	1.07968	AA_TRNA_LIGASE_II domain-containing protein
TGGT1_202300	0.884987		0	0.696989	0.866168	0.914339	0.919272	1.0774	Inosine triphosphate pyrophosphatase
TGGT1_226570	0.124208		0	0.465355	0.739201	0.44159	0.519432	1.07694	hypothetical protein
TGGT1_228360	0.376999		0	0.658011	0.827135	0.591889	0.546457	1.07241	Peptidylprolyl isomerase
TGGT1_262935	-0.183574		0	0.667556	0.768461	0.572016	0.795636	1.07185	hypothetical protein
TGGT1_411400	2.54942		0	0.571511	0.072884	0.343868	1.09286	1.07122	hypothetical protein
TGGT1_272460	0.152192		0	0.544765	0.576319	0.511019	0.83	1.06829	hypothetical protein
TGGT1_313690	1.13803		0	0.620983	0.733738	0.920863	1.06816	1.04953	Sel1 repeat-containing protein
TGGT1_224210	1.01588		0	0.614667	0.900779	0.716389	0.810726	1.04381	C2 NT-type domain-containing protein
TGGT1_244670	0.781211		0	0.100915	0.519058	0.640932	0.878786	1.03152	hypothetical protein
TGGT1_260180	0.855499		0	0.61222	0.75429	0.744763	0.802415	1.03021	hypothetical protein
TGGT1_286450	0.65563		0	0.712948	0.779365	0.744646	1.02471	1.02895	Dense granule protein GRA5
TGGT1_275440	0.327615		0	0.721828	0.775216	0.576412	0.877522	1.02301	Dense granule protein GRA6
TGGT1_236990	1.77888		0	0.80002	0.643852	0.547626	1.05551	1.02089	Carrier domain-containing protein
TGGT1_311460	0.0738064		0	0.334773	0.524203	0.729525	0.984899	1.01898	hypothetical protein
TGGT1_233470	0.517525		0	0.950663	0.22765	0.457512	0.683254	1.01818	hypothetical protein
TGGT1_257380	0.662627		0	0.606234	0.698099	0.548969	0.616553	1.0167	hypothetical protein
TGGT1_243570	0.291005		0	0.676075	0.784314	0.719367	0.869871	1.01623	40S ribosomal protein S26
TGGT1_214220	-0.0806596		0	0.679909	0.459404	0.612651	1.2439	1.00871	hypothetical protein
TGGT1_242570	0.966134		0	0.80913	0.832118	0.535157	0.742781	1.00611	hypothetical protein
TGGT1_298040	0.894746		0	0.653357	0.626642	0.904709	1.02308	0.995546	hypothetical protein
TGGT1_315130	0.944106		0	0.645524	0.802902	0.8416	1.01101	0.887181	L-isoaspartyl protein carboxyl methyltransferase family protein
TGGT1_297910	0.948218		0	1.04881	0.563177	0.350427	0.985972	0.810737	hypothetical protein
Cluster 6 (Upregulated)
Gene ID	RH		P11	P35	P55	P85	P148	P210	Product Description
TGGT1_200595	-3.04934		0	0.481651	0.421434	0.84385	1.24278	1.07998	hypothetical protein
TGGT1_207665	1.67274		0	0.0848256	0.816258	1.33323	1.6469	1.63287	Kinesin-like protein
TGGT1_208050	-0.269085		0	-0.314146	0.362921	0.564607	1.02904	0.818105	Putative ABC transporter
TGGT1_208560	-0.691196		0	-0.259577	-0.0841015	0.674642	1.00061	0.572966	Carrier superfamily protein
TGGT1_211030	1.52179		0	0.825393	0.953328	1.75533	1.73994	1.411	hypothetical protein
TGGT1_211680	0.94977		0	0.379677	0.582485	1.36826	1.26822	1.00896	Protein disulfide-isomerase
TGGT1_219700	0.992061		0	0.0226263	0.399229	1.09689	1.1559	1.20908	MCM domain-containing protein
TGGT1_220060A	1.46645		0	0.454913	0.646737	0.997598	1.23755	1.20495	hypothetical protein
TGGT1_221470	0.951809		0	0.675941	0.714065	1.03579	1.31756	1.22497	hypothetical protein
TGGT1_222020	0.924909		0	-0.282284	0.596704	3.18889	2.45552	1.99385	Phosphoglycerate kinase
TGGT1_224130	1.71659		0	1.14565	1.19725	1.39692	1.88239	1.67368	RRM domain-containing protein
TGGT1_224235	0.874275		0	0.599688	0.916619	1.21015	1.40217	1.11137	IF3_C domain-containing protein
TGGT1_225050	-0.353117		0	0.0708227	0.375944	1.0649	1.39705	1.05772	Adenosylhomocysteinase
TGGT1_231890	-0.079748		0	0.181414	0.661322	1.33794	1.41277	1.15653	Putative beta-ketoacyl-acyl carrier protein synthase III
TGGT1_233870	-1.24224		0	-0.0457461	0.265854	0.722204	1.07292	0.960849	hypothetical protein
TGGT1_237170	-2.24908		0	0.144492	0.477897	0.989551	1.01981	1.08572	hypothetical protein
TGGT1_237880	-0.482868		0	0.0538535	-0.0699285	1.1169	1.25506	0.932913	hypothetical protein
TGGT1_239600	0.759958		0	0.134774	0.277227	0.943461	1.65428	0.970504	Protein kinase domain-containing protein
TGGT1_240600	0.732076		0	0.155117	0.688321	1.45598	1.57274	1.28919	Putative chaperonin cpn60
TGGT1_240610	0.919419		0	0.432181	0.86696	1.34294	1.45198	1.55378	hypothetical protein
TGGT1_240840	1.02684		0	0.570302	0.555701	1.00404	1.00611	0.993313	Bifunctional lysine-specific demethylase and histidyl-hydroxylase
TGGT1_243510	0.788877		0	0.347796	0.53496	1.09324	1.01814	0.845183	OTU domain-containing protein
TGGT1_245670	-0.111944		0	-0.488844	-0.0812949	2.33067	1.55193	1.5	Pyruvate dehydrogenase E1 component subunit alpha
TGGT1_246100	0.468832		0	0.559714	0.687134	1.00936	1.03048	0.845164	Phosducin domain-containing protein
TGGT1_248530	-0.124039		0	-0.0358006	0.495474	0.834305	1.19091	0.897466	FATC domain-containing protein
TGGT1_249590	0.779726		0	0.356566	0.503867	1.05278	0.935627	0.797481	Proteasome subunit alpha type
TGGT1_253330	0.0977591		0	0.914793	0.621461	1.83969	3.04095	2.73342	Protein kinase domain-containing protein
TGGT1_253540	-0.206065		0	-1.01832	-0.0760979	1.14574	1.61489	1.44135	hypothetical protein
TGGT1_254820	1.03293		0	0.495493	0.832623	1.32054	1.60052	1.59305	hypothetical protein
TGGT1_255370	0.732292		0	0.323107	0.742289	1.08104	1.31345	1.12559	TIC20 protein
TGGT1_257000	1.21754		0	0.742796	0.985896	1.51436	2.004	1.5144	hypothetical protein
TGGT1_260190	0.244568		0	0.0626823	0.493615	0.769073	1.30001	0.512728	Microneme protein MIC13
TGGT1_261075	-0.0603816		0	0.403473	0.461953	1.11405	0.990058	1.09713	hypothetical protein
TGGT1_264080	-0.478849		0	0.0806563	0.402344	1.49576	1.30475	1.20583	Acyl carrier protein
TGGT1_264220	0.5568		0	0.354757	0.382456	1.02974	1.13909	0.917342	hypothetical protein
TGGT1_264240	4.35117		0	-0.0447587	0.361441	1.03954	3.44406	3.22197	hypothetical protein
TGGT1_269780	0.839088		0	-0.0321106	0.240368	0.820538	1.05239	0.595166	Putative ADP-ribosylation factor
TGGT1_270840	1.14612		0	1.12938	1.34404	1.80366	2.41646	1.65632	Poly polymerase
TGGT1_282150	0.273974		0	0.994386	0.841711	1.29573	1.52559	1.29072	hypothetical protein
TGGT1_283702	0.486854		0	-0.498895	-0.257975	1.61046	1.23608	1.18467	FATC domain-containing protein
TGGT1_284010	-0.362024		0	-0.323405	-0.23063	1.46447	1.27817	1.12017	53EXOc domain-containing protein
TGGT1_284040	0.232129		0	0.32462	0.481633	0.792939	1.0317	0.979362	hypothetical protein
TGGT1_285170	-0.0856753		0	0.155192	0.967943	1.30418	1.60311	1.5393	Putative ribosomal RNA large subunit methyltransferase I
TGGT1_285470	6.35459		0	0.626174	0.687178	0.923114	2.19765	1.06916	SSD domain-containing protein
TGGT1_286630	0.744987		0	0.415062	0.592336	1.48941	1.57483	1.10631	Peroxiredoxin
TGGT1_287270	0.515196		0	0.627253	0.521931	1.54502	1.60028	1.66037	hypothetical protein
TGGT1_290580	0.554725		0	0.267048	0.839172	1.67434	1.92791	1.46442	ABC transporter domain-containing protein
TGGT1_291940	0.633984		0	0.658111	0.642166	1.08428	1.28867	1.02372	hypothetical protein
TGGT1_292920	0.279045		0	0.250382	0.496838	0.909165	1.20238	1.27473	Putative heat shock protein 75
TGGT1_293510	1.00087		0	0.879229	0.918621	1.07376	1.42056	1.13266	Poly(ADP-ribose) polymerase and DNA-Ligase Zn-finger region domain-containing protein
TGGT1_293590	0.00723999		0	0.491539	0.772537	1.21458	0.991251	1.11218	PKS_KS domain-containing protein
TGGT1_297060	0.464835		0	0.502138	0.732419	1.03649	1.07343	1.00907	Phosphoglycerate mutase
TGGT1_297245	0.41183		0	0.20912	0.70934	1.54245	1.26271	1.52132	Transporter, major facilitator family protein
TGGT1_297880	-0.343292		0	-0.00640296	0.101063	0.87133	1.19085	0.945979	Dense granule protein DG32
TGGT1_297940	1.39941		0	0.329706	0.37547	0.751582	1.1466	1.1203	Single-strand binding protein
TGGT1_300120	-0.317933		0	-0.431641	0.14616	0.799354	1.37281	0.68135	Aminotran_5 domain-containing protein
TGGT1_301210	3.3457		0	0.336696	0.873355	0.926092	2.93093	2.00596	Putative NAD(P) transhydrogenase subunit beta
TGGT1_301890	-1.37635		0	0.951196	1.16738	1.86639	2.8536	2.48901	Toxoplasma gondii family B protein
TGGT1_305030	1.8647		0	0.708191	0.679524	1.16275	1.44611	1.10327	Ribokinase
TGGT1_305980	0.189553		0	0.30986	0.902922	1.87589	1.47152	1.65127	Pyruvate dehydrogenase complex subunit PDH-E3I
TGGT1_309930	0.977222		0	1.18088	1.01469	1.79172	2.36773	2.20818	Alpha-galactosidase
TGGT1_311335	3.79255		0	0.267562	1.14131	1.85817	0.102736	0.362108	Tyrosine-protein phosphatase domain-containing protein
TGGT1_312380	1.09031		0	1.02825	0.931916	1.31263	1.36758	1.22368	TPR_REGION domain-containing protein
TGGT1_312500	-1.13087		0	0.0917679	0.303638	0.705214	1.06288	0.930418	Mcl1_mid domain-containing protein
TGGT1_313640	0.894414		0	0.418556	0.924394	1.61384	1.87381	1.86586	hypothetical protein
TGGT1_313710	0.389676		0	0.379767	0.576282	1.07863	1.5488	1.05141	hypothetical protein
TGGT1_314730	0.636958		0	0.208413	0.448349	0.956485	1.11165	0.931683	ALG6, ALG8 glycosyltransferase family protein
TGGT1_316700	0.0361824		0	0.798968	0.800519	1.18923	1.99628	1.72309	Uridine kinase
TGGT1_318750	0.239396		0	0.573505	0.670002	1.07373	1.3861	0.906652	Deoxyribose-phosphate aldolase
TGGT1_320620	-0.920636		0	0.4144	0.478054	1.01396	1.16762	0.833649	Queuine tRNA ribosyl transferase
TGGT1_323320	3.59217		0	0.132569	0.257625	0.804785	1.79165	1.57028	hypothetical protein
TGGT1_361230	5.12047		0	1.21724	1.48233	2.96152	4.2025	3.48985	Toxoplasma gondii family B protein
TGGT1_409260	-0.23682		0	0.185808	0.440733	1.16478	1.49551	1.23593	hypothetical protein
TGGT1_410790	2.84128		0	0.406645	-0.0460337	0.445778	1.62944	1.21776	hypothetical protein

### Sheet: Downregulated DEGs
Cluster 2 (Downregulated)
Gene ID	RH		P11	P35	P55	P85	P148	P210	Product Description
TGGT1_201180A	0.273357		0	-0.364721	-0.720052	-1.03734	-1.02054	-1.53358	hypothetical protein
TGGT1_201230	-1.4711		0	-0.6831	-1.22145	-1.53785	-1.48625	-1.96897	Kinesin motor domain-containing protein
TGGT1_202050	-1.15188		0	-0.532058	-0.762429	-1.25449	-0.676624	-1.91329	hypothetical protein
TGGT1_202065	-0.699475		0	-0.49262	-0.608811	-1.29704	-0.713249	-1.82341	hypothetical protein
TGGT1_202850	-0.745526		0	-0.393675	-0.789881	-0.850423	-1.05752	-1.08617	Diphthami_syn_2 domain-containing protein
TGGT1_203300	0.0519135		0	-0.293029	-0.848579	-1.01922	-0.845991	-1.35512	hypothetical protein
TGGT1_203770	-2.08756		0	-0.106066	-0.251598	-0.37767	-0.0897892	-1.18071	hypothetical protein
TGGT1_203900	-0.652543		0	-0.332719	-1.47892	-1.66892	-1.65729	-2.84212	FAM184 domain-containing protein
TGGT1_204300	-0.836491		0	-0.45889	-1.62227	-1.23006	-1.10094	-2.11607	hypothetical protein
TGGT1_205658	-2.11212		0	-0.238131	-0.917129	-1.03349	-0.112485	-1.71449	F5/8 type C domain-containing protein
TGGT1_205662	-2.4763		0	-0.140592	-1.8316	-2.02383	-2.23771	-3.3454	Ricin B-type lectin domain-containing protein
TGGT1_206660	-1.11939		0	-0.104744	-0.811983	-1.36674	-1.41901	-1.55656	hypothetical protein
TGGT1_208020	-1.32237		0	-0.407164	-0.867426	-1.17344	-1.37799	-1.78746	AP2 domain transcription factor AP2Ib-1
TGGT1_208770	0.357723		0	-0.19131	-0.482629	-0.662826	-1.00404	-1.34127	hypothetical protein
TGGT1_209300	-0.223487		0	-0.479098	-1.05098	-1.37713	-1.18607	-1.68892	WD domain, G-beta repeat-containing protein
TGGT1_209410	0.000636369		0	-0.126382	-0.741732	-1.1685	-1.0843	-1.40641	hypothetical protein
TGGT1_213290	0.371283		0	-0.232948	-0.769813	-0.655993	-0.907818	-1.20209	hypothetical protein
TGGT1_213340	-2.10284		0	-0.310146	-1.11908	-1.48781	-1.18698	-1.51088	GMC_OxRdtase_N domain-containing protein
TGGT1_215775	0.889379		0	-0.388767	-1.23371	-1.78215	-1.53858	-2.47671	Protein kinase domain-containing protein
TGGT1_216200	-0.650129		0	-0.101045	-0.459545	-0.759425	-0.735902	-1.36781	hypothetical protein
TGGT1_217490	-0.751316		0	-0.266641	-0.939994	-0.827471	-0.746258	-1.29055	hypothetical protein
TGGT1_218210	-0.171663		0	-0.276253	-0.860749	-0.885956	-0.612165	-1.74048	Kinesin motor domain-containing protein
TGGT1_218510	0.411017		0	-0.211061	-0.309627	-0.50737	-1.13301	-1.29871	hypothetical protein
TGGT1_224710	0.179048		0	-0.120574	-0.785874	-1.09221	-1.16463	-1.53928	PA domain-containing protein
TGGT1_225105	-0.985298		0	-0.0641583	-0.870528	-1.04671	-1.11063	-1.35789	hypothetical protein
TGGT1_225190	-0.73267		0	-0.660289	-1.03045	-1.31425	-1.45745	-1.68534	hypothetical protein
TGGT1_225280	0.119053		0	-0.18283	-0.978391	-1.06369	-0.447734	-1.3704	hypothetical protein
TGGT1_226220	-0.579217		0	-0.512141	-0.835739	-0.992555	-1.34733	-1.36469	Alveolin domain containing intermediate filament IMC9
TGGT1_227370	-1.54367		0	-0.240296	-1.23105	-1.54972	-0.501563	-2.22212	PepX_C domain-containing protein
TGGT1_228050	0.268338		0	-0.076759	-0.362961	-0.391279	-0.283305	-1.41223	hypothetical protein
TGGT1_228160	-1.6842		0	-0.52773	-1.2501	-1.5058	-1.73793	-2.3375	Metallophos domain-containing protein
TGGT1_232420	0.302451		0	-0.214024	-0.502315	-0.913079	-0.997253	-1.17074	hypothetical protein
TGGT1_233210	-1.54789		0	-0.180502	-0.696081	-1.23554	-0.981055	-1.62417	hypothetical protein
TGGT1_233405	-0.621954		0	-0.419097	-1.35297	-1.24385	-1.48574	-2.18669	hypothetical protein
TGGT1_233670	-0.45942		0	0.278072	-0.614171	-0.664109	-8.37513e-05	-2.01632	hypothetical protein
TGGT1_236880	-0.085544		0	-0.103022	-1.00944	-1.02883	-1.04876	-1.43469	hypothetical protein
TGGT1_237210	-0.785821		0	-0.282674	-0.650394	-0.927504	-1.18067	-1.08984	Protein kinase domain-containing protein
TGGT1_237585	0.0892092		0	-0.962896	-2.15137	-2.27509	-1.7063	-3.58523	hypothetical protein
TGGT1_238915	0.0989063		0	0.151179	-0.708167	-1.46233	-0.219605	-1.91935	hypothetical protein
TGGT1_239810	-1.3468		0	-0.554524	-0.540871	-0.823543	-1.00411	-0.730907	hypothetical protein
TGGT1_240365	-2.82976		0	-0.562112	-1.16393	-1.49234	-1.44437	-2.90024	hypothetical protein
TGGT1_240370	-2.82656		0	-0.30571	-0.468198	-1.1441	-0.274191	-1.75821	Toxoplasma gondii family E protein
TGGT1_243420	-0.360096		0	-0.326923	-0.972895	-0.946708	-1.17097	-1.54378	hypothetical protein
TGGT1_243940	-0.69941		0	-0.164446	-0.779384	-1.09865	-0.953153	-1.77133	hypothetical protein
TGGT1_245600	-0.000636452		0	-0.500646	-0.650038	-1.03758	-1.02383	-1.26929	hypothetical protein
TGGT1_246160	-0.0222058		0	-0.529126	-0.895616	-0.880919	-1.20298	-1.25917	RING-type domain-containing protein
TGGT1_248330	-0.285361		0	-0.41489	-0.452933	-0.535429	-1.17122	-1.14985	RING-type domain-containing protein
TGGT1_248350	-0.054091		0	0.00828868	-0.501494	-0.658509	-0.65374	-1.05102	hypothetical protein
TGGT1_249150	0.427066		0	-0.369603	-0.96317	-1.17141	-0.581102	-2.08738	PAN domain-containing protein
TGGT1_250670	-0.275264		0	-0.493893	-0.677106	-0.873519	-0.977991	-1.1661	hypothetical protein
TGGT1_250760	-0.832297		0	-0.345284	-0.474863	-0.852007	-1.10209	-0.853317	Pentatricopeptide repeat domain-containing protein
TGGT1_252860	0.331977		0	-0.352899	-0.864765	-1.51541	-1.53518	-1.61702	hypothetical protein
TGGT1_253120	0.41147		0	-0.140038	-0.763432	-1.31434	-0.772145	-1.624	Putative mandelonitrile lyase
TGGT1_255200	1.76756		0	-0.520544	-0.843992	-1.07332	-0.908269	-1.31341	Putative Radial spoke head protein 9
TGGT1_257670	-0.458609		0	-0.488838	-1.08344	-1.65809	-2.00453	-2.42998	hypothetical protein
TGGT1_258570	0.545592		0	-0.108279	-1.65689	-1.43871	-0.131929	-2.40617	hypothetical protein
TGGT1_262440	-0.332245		0	-0.403753	-0.719196	-1.25381	-0.665019	-1.46132	hypothetical protein
TGGT1_263110	-1.33872		0	-0.266842	-0.366124	-0.790684	-1.21875	-1.12795	hypothetical protein
TGGT1_264178B	-0.103357		0	-0.100821	-0.739209	-1.47651	-0.387655	-1.41847	Flagellar associated protein
TGGT1_264700	-1.13797		0	-0.154324	-0.584565	-0.702112	-0.755955	-1.3898	hypothetical protein
TGGT1_267360	-0.602426		0	-0.188193	-0.839385	-0.839742	-0.780112	-1.00338	Histone deacetylase
TGGT1_267410	-2.04855		0	-0.271716	-1.362	-1.3153	-1.46858	-1.57506	Scavenger receptor protein SR1
TGGT1_269270	-0.423873		0	-0.0189594	-0.760739	-0.430533	-0.136886	-1.30938	Leucine rich repeat-containing protein
TGGT1_271040	-0.730896		0	-0.340372	-1.50416	-1.89485	-1.21798	-2.37446	hypothetical protein
TGGT1_271090	0.0938994		0	-0.402841	-1.1396	-0.762283	-1.04152	-1.16563	hypothetical protein
TGGT1_271892	-1.32148		0	-0.453109	-1.21294	-1.10605	-0.512272	-1.70129	hypothetical protein
TGGT1_272020	0.238722		0	-0.215272	-0.641191	-1.39601	-1.25546	-1.76348	hypothetical protein
TGGT1_272680	-0.189259		0	-0.303898	-0.541503	-0.600611	-0.870938	-1.1446	hypothetical protein
TGGT1_273980	-0.0489412		0	-0.482498	-1.08526	-1.45458	-1.6961	-1.48767	hypothetical protein
TGGT1_277060	0.518809		0	-0.682366	-1.5026	-1.57212	-1.58856	-2.66742	hypothetical protein
TGGT1_277070	-1.03624		0	-0.594566	-0.625387	-0.985794	-1.25312	-1.14143	SWI2/SNF2-containing protein
TGGT1_280510	-0.585075		0	0.0811686	-0.647981	-0.446955	-0.564056	-1.03776	Dpy-30 motif protein
TGGT1_280530	-0.412295		0	-0.493392	-0.447258	-0.706866	-1.07366	-1.17542	DTW domain-containing protein
TGGT1_281555	0.804591		0	0.240181	-1.24409	-0.979622	-0.11799	-1.7645	hypothetical protein
TGGT1_281660	-1.27423		0	-0.858843	-0.912293	-1.60078	-2.00716	-2.1443	hypothetical protein
TGGT1_281675	-1.0473		0	-0.446204	-0.75416	-1.27145	-1.64002	-1.86271	Protein kinase domain-containing protein
TGGT1_285665	-0.103281		0	-0.238895	-0.547136	-0.607424	-1.08082	-1.5676	hypothetical protein
TGGT1_289930	-0.69603		0	-0.70345	-1.33736	-1.68321	-0.868768	-2.97746	Putative phosphoenolpyruvate carboxykinase
TGGT1_292335	-0.787212		0	-0.553393	-1.11437	-1.29861	-1.9681	-1.71996	hypothetical protein
TGGT1_293020	0.0786688		0	-0.395428	-1.10921	-1.6988	0.0839447	-2.15059	hypothetical protein
TGGT1_293258	0.415025		0	-0.326359	-0.621047	-0.787422	-1.1107	-1.53221	hypothetical protein
TGGT1_294595	0.787511		0	-0.120397	-1.24533	-0.839754	-1.08727	-1.47539	EB1 C-terminal domain-containing protein
TGGT1_295640	-0.740453		0	0.108834	-0.821475	-1.09148	-0.373523	-1.57169	Peptidase family M13 protein
TGGT1_295662	-0.67636		0	-0.637513	-1.34915	-1.32932	-1.11246	-1.86518	hypothetical protein
TGGT1_295995	1.03771		0	-0.217074	-0.858159	-1.04863	-0.435722	-2.35007	hypothetical protein
TGGT1_305580	0.285406		0	-0.640568	-0.789228	-1.55598	-0.55631	-1.93128	ANK_REP_REGION domain-containing protein
TGGT1_305790	3.50337		0	0.0674972	-0.217702	-0.45627	-0.327845	-1.30392	TYR_PHOSPHATASE_2 domain-containing protein
TGGT1_306455	1.39736		0	-0.561896	-2.38515	-2.2996	-1.0484	-2.9861	hypothetical protein
TGGT1_306480	1.94825		0	-0.418163	-1.27672	-1.76791	-1.15162	-1.76385	Protein kinase domain-containing protein
TGGT1_309330	0.177273		0	0.186076	-0.851051	-1.21277	0.0347575	-1.25001	SAG-related sequence SRS55F
TGGT1_310680	0.461019		0	-0.15824	-0.913187	-0.962058	-0.364197	-1.50056	Aminotran_1_2 domain-containing protein
TGGT1_311710	-1.55823		0	-0.186128	-1.37455	-1.82858	-2.13565	-2.14878	hypothetical protein
TGGT1_312930	0.858798		0	-0.0664496	-0.713303	-0.824194	-0.650297	-1.15132	Putative cystathione gamma lyase
TGGT1_314250	1.85804		0	-0.322432	-1.52746	-2.04084	-1.55046	-2.77073	Bradyzoite rhoptry protein BRP1
TGGT1_315345	-1.25024		0	-0.586442	-0.762153	-1.57901	-2.27129	-2.01757	SAG domain-containing protein
TGGT1_316550	0.791258		0	-0.608355	-0.918788	-1.45621	-0.999965	-1.82854	hypothetical protein
TGGT1_316690	-1.34733		0	-0.334312	-1.17971	-1.41181	-0.186794	-1.63658	hypothetical protein
TGGT1_318610	-0.385079		0	-0.0367565	-0.759858	-0.730042	-0.517236	-1.25778	AP2/ERF domain-containing protein
TGGT1_318675	0.778004		0	-0.124019	-1.0599	-1.09119	-0.535902	-1.78638	Phosphodiesterase
TGGT1_408360	-0.781352		0	-0.450698	-1.12646	-1.08782	-1.07073	-2.19214	tRNA-Glu
TGGT1_409410	-2.00468		0	-0.626597	-1.49571	-2.45206	-2.11442	-3.10456	tRNA-Leu
TGGT1_409850	1.20543		0	0.0139409	-0.530858	-1.666	-0.200338	-1.60144	SAG-related sequence protein SRS47A
TGGT1_410610	1.80023		0	-0.571815	-1.85468	-1.8922	-1.16087	-2.75781	Protein kinase domain-containing protein
TGGT1_411220	0.396175		0	-0.803982	-1.4774	-2.40181	-1.73409	-2.81602	hypothetical protein
TGGT1_411410	1.00006		0	-0.104732	-1.25705	-2.09848	-1.23981	-2.71938	Putative transmembrane protein
TGGT1_411770	-1.21719		0	-0.378744	-0.800958	-0.739932	-0.700014	-1.31628	Putative IgA-specific serine endopeptidase
TGGT1_462964	0.0974797		0	-0.295016	-0.618112	-0.935368	-1.44847	-1.11902	hypothetical protein

### Sheet: Correlation Coefficients
		Phenotype Correlation Coeff. (R2)
GeneName	cluster	Trend	Plaque Size	Invasion Eff.	Extracell. Surv.
TGGT1_200595	6	Up	0.814349	0.964897	0.0544873
TGGT1_200700	1	Up	0.849452	1	0.0544873
TGGT1_201180A	2	Down	-0.746828	-0.936507	-0.0975114
TGGT1_201230	2	Down	-0.849452	-1	-0.0544873
TGGT1_202050	2	Down	-0.849452	-1	-0.0544873
TGGT1_202065	2	Down	-0.849452	-1	-0.0544873
TGGT1_202300	1	Up	0.855881	0.817288	0.518493
TGGT1_202850	2	Down	-0.616795	-0.833674	-0.0544873
TGGT1_202970	1	Up	0.622622	0.558639	0.843296
TGGT1_203300	2	Down	-0.849452	-1	-0.0544873
TGGT1_203450	1	Up	0.859543	0.843017	0.396777
TGGT1_203770	2	Down	-0.849452	-1	-0.0544873
TGGT1_203900	2	Down	-0.849452	-1	-0.0544873
TGGT1_204300	2	Down	-0.849452	-1	-0.0544873
TGGT1_205658	2	Down	-0.849452	-1	-0.0544873
TGGT1_205662	2	Down	-0.849452	-1	-0.0544873
TGGT1_206320	1	Up	0.849452	1	0.0544873
TGGT1_206660	2	Down	-0.731782	-0.899198	-0.0544873
TGGT1_207665	6	Up	0.68635	0.873023	0.0544873
TGGT1_207760	1	Up	0.851517	0.999027	0.0608253
TGGT1_208020	2	Down	-0.849452	-1	-0.0544873
TGGT1_208050	6	Up	0.585503	0.812383	0.0349183
TGGT1_208560	6	Up	0.42563	0.707154	0.0148866
TGGT1_208770	2	Down	-0.849452	-1	-0.0544873
TGGT1_209300	2	Down	-0.849452	-1	-0.0544873
TGGT1_209410	2	Down	-0.849452	-1	-0.0544873
TGGT1_211030	6	Up	0.460534	0.725913	0.0544873
TGGT1_211680	6	Up	0.44402	0.718302	0.0544873
TGGT1_212735	1	Up	0.849452	1	0.0544873
TGGT1_213290	2	Down	-0.849452	-1	-0.0544873
TGGT1_213340	2	Down	-0.424023	-0.707752	-0.0544873
TGGT1_213350	1	Up	0.78965	0.941179	0.0544873
TGGT1_214220	1	Up	0.849452	1	0.0544873
TGGT1_214540	1	Up	0.847995	0.998543	0.0544873
TGGT1_215775	2	Down	-0.849452	-1	-0.0544873
TGGT1_216200	2	Down	-0.849452	-1	-0.0544873
TGGT1_216335	1	Up	0.0595995	0.000469012	0.777193
TGGT1_216680	1	Up	0.849452	1	0.0544873
TGGT1_217020	1	Up	0.325858	0.316195	0.771113
TGGT1_217490	2	Down	-0.849452	-1	-0.0544873
TGGT1_217728	1	Up	0.421485	0.380451	0.983735
TGGT1_218210	2	Down	-0.714194	-0.813787	-0.80575
TGGT1_218510	2	Down	-0.849452	-1	-0.0544873
TGGT1_219700	6	Up	0.83854	0.989088	0.0544873
TGGT1_220060	1	Up	0.849452	1	0.0544873
TGGT1_220060A	6	Up	0.849452	1	0.0544873
TGGT1_220420	1	Up	0.703705	0.910618	0.0614729
TGGT1_221470	6	Up	0.849452	1	0.0544873
TGGT1_222020	6	Up	0.634022	0.843498	0.0544873
TGGT1_222270	1	Up	0.808014	0.958563	0.0544873
TGGT1_222410	1	Up	0.375633	0.378168	0.950638
TGGT1_223045	1	Up	0.849452	1	0.0544873
TGGT1_224130	6	Up	0.655645	0.855024	0.0544873
TGGT1_224210	1	Up	0.51307	0.545707	0.920435
TGGT1_224235	6	Up	0.470943	0.738509	0.0544873
TGGT1_224710	2	Down	-0.849452	-1	-0.0544873
TGGT1_225050	6	Up	0.477816	0.738556	0.0544873
TGGT1_225105	2	Down	-0.841083	-0.991631	-0.0544873
TGGT1_225190	2	Down	-0.849452	-1	-0.0544873
TGGT1_225280	2	Down	-0.317133	-0.325293	-0.931763
TGGT1_226220	2	Down	-0.833973	-0.984521	-0.0544873
TGGT1_226570	1	Up	0.500247	0.43481	0.738035
TGGT1_227370	2	Down	-0.849452	-1	-0.0544873
TGGT1_227840	1	Up	0.849452	1	0.0544873
TGGT1_228050	2	Down	-0.849452	-1	-0.0544873
TGGT1_228160	2	Down	-0.849452	-1	-0.0544873
TGGT1_228360	1	Up	0.476147	0.368185	0.885679
TGGT1_228370	1	Up	0.849452	1	0.0544873
TGGT1_228990	1	Up	0.849452	1	0.0544873
TGGT1_230705	1	Up	0.666887	0.773377	0.467684
TGGT1_230830	1	Up	0.822525	0.973073	0.0544873
TGGT1_230980	1	Up	0.849452	1	0.0544873
TGGT1_231140	1	Up	0.849452	1	0.0544873
TGGT1_231890	6	Up	0.494654	0.749727	0.0544873
TGGT1_231990	1	Up	0.114418	-0.0567017	0.781892
TGGT1_231992	1	Up	0.41124	0.255004	0.745503
TGGT1_232420	2	Down	-0.849452	-1	-0.0544873
TGGT1_233210	2	Down	-0.849452	-1	-0.0544873
TGGT1_233405	2	Down	-0.849452	-1	-0.0544873
TGGT1_233470	1	Up	0.849452	1	0.0544873
TGGT1_233670	2	Down	-0.781256	-0.850621	-0.735749
TGGT1_233870	6	Up	0.471151	0.734314	0.0544873
TGGT1_236880	2	Down	-0.849452	-1	-0.0544873
TGGT1_236990	1	Up	0.693224	0.784148	-0.381821
TGGT1_237170	6	Up	0.849452	1	0.0544873
TGGT1_237210	2	Down	-0.825174	-0.975723	-0.0544873
TGGT1_237585	2	Down	-0.849452	-1	-0.0544873
TGGT1_237880	6	Up	0.534713	0.773397	0.0544873
TGGT1_238915	2	Down	-0.849452	-1	-0.0544873
TGGT1_239600	6	Up	0.47679	0.721672	0.0544873
TGGT1_239810	2	Down	-0.460912	-0.724351	-0.0544873
TGGT1_240365	2	Down	-0.849452	-1	-0.0544873
TGGT1_240370	2	Down	-0.849452	-1	-0.0544873
TGGT1_240410	1	Up	0.849452	1	0.0544873
TGGT1_240600	6	Up	0.547967	0.788235	0.0544873
TGGT1_240610	6	Up	0.471568	0.764532	0.0544873
TGGT1_240820	1	Up	0.883875	0.907902	0.595672
TGGT1_240830	1	Up	0.664507	0.860684	0.0544873
TGGT1_240840	6	Up	0.798852	0.949583	0.0544873
TGGT1_242570	1	Up	0.849452	1	0.0544873
TGGT1_243420	2	Down	-0.849452	-1	-0.0544873
TGGT1_243510	6	Up	0.790008	0.941498	0.0544873
TGGT1_243520	1	Up	0.686262	0.660831	0.734163
TGGT1_243570	1	Up	0.750499	0.950774	0.341348
TGGT1_243940	2	Down	-0.849452	-1	-0.0544873
TGGT1_244670	1	Up	0.835314	0.985863	0.0544873
TGGT1_244700	1	Up	0.73799	0.961681	0.214529
TGGT1_245600	2	Down	-0.849452	-1	-0.0544873
TGGT1_245670	6	Up	0.812985	0.963533	0.0544873
TGGT1_245746A	1	Up	0.50053	0.412698	0.773162
TGGT1_246100	6	Up	0.849452	1	0.0544873
TGGT1_246160	2	Down	-0.79482	-0.945818	-0.0544873
TGGT1_247350	1	Up	0.849452	1	0.0544873
TGGT1_247510	1	Up	0.71869	0.940967	0.321891
TGGT1_248330	2	Down	-0.849452	-1	-0.0544873
TGGT1_248350	2	Down	-0.849452	-1	-0.0544873
TGGT1_248530	6	Up	0.517148	0.764285	0.0544873
TGGT1_248900	1	Up	0.849452	1	0.0544873
TGGT1_249150	2	Down	-0.849452	-1	-0.0544873
TGGT1_249590	6	Up	0.46489	0.7354	0.0544873
TGGT1_249800	1	Up	0.837798	0.996991	0.0370067
TGGT1_249810	1	Up	0.771829	0.964329	0.000743504
TGGT1_250670	2	Down	-0.849452	-1	-0.0544873
TGGT1_250760	2	Down	-0.440766	-0.700956	-0.0544873
TGGT1_252210	1	Up	0.849452	1	0.0544873
TGGT1_252255	1	Up	0.49882	0.717009	0.0544873
TGGT1_252280	1	Up	0.84751	0.998058	0.0544873
TGGT1_252860	2	Down	-0.596744	-0.823658	-0.0544873
TGGT1_253120	2	Down	-0.849452	-1	-0.0544873
TGGT1_253330	6	Up	0.849452	1	0.0544873
TGGT1_253540	6	Up	0.717006	0.890606	0.0544873
TGGT1_254820	6	Up	0.849452	1	0.0544873
TGGT1_255200	2	Down	-0.729804	-0.697602	-0.660235
TGGT1_255330	1	Up	0.620238	0.833265	0.0544873
TGGT1_255370	6	Up	0.459552	0.72141	0.0544873
TGGT1_256990	1	Up	0.849452	1	0.0544873
TGGT1_257000	6	Up	0.447317	0.701692	0.0544873
TGGT1_257380	1	Up	0.849452	1	0.0544873
TGGT1_257670	2	Down	-0.849452	-1	-0.0544873
TGGT1_258470	1	Up	0.651201	0.819444	-0.0555117
TGGT1_258570	2	Down	-0.849452	-1	-0.0544873
TGGT1_260180	1	Up	0.849452	1	0.0544873
TGGT1_260190	6	Up	0.494364	0.743432	0.0544873
TGGT1_260850	1	Up	0.849452	1	0.0544873
TGGT1_260860	1	Up	0.582972	0.560436	0.771417
TGGT1_261075	6	Up	0.849452	1	0.0544873
TGGT1_261690	1	Up	0.67755	0.907105	0.08356
TGGT1_261950	1	Up	0.849452	1	0.0544873
TGGT1_262440	2	Down	-0.849452	-1	-0.0544873
TGGT1_262590	1	Up	0.560472	0.558311	0.940077
TGGT1_262600	1	Up	0.824553	0.826362	0.651802
TGGT1_262910	1	Up	0.714008	0.855925	0.716926
TGGT1_262935	1	Up	0.673096	0.80288	0.616431
TGGT1_263110	2	Down	-0.763965	-0.920678	-0.0544873
TGGT1_263730	1	Up	0.849452	1	0.0544873
TGGT1_263850	1	Up	0.53132	0.454746	0.858344
TGGT1_264080	6	Up	0.621792	0.836425	0.0544873
TGGT1_264178B	2	Down	-0.554378	-0.853524	-0.0557562
TGGT1_264220	6	Up	0.571629	0.80513	0.0544873
TGGT1_264240	6	Up	0.849452	1	0.0544873
TGGT1_264260	1	Up	0.804031	0.957317	-0.100598
TGGT1_264700	2	Down	-0.849452	-1	-0.0544873
TGGT1_265005	1	Up	0.659057	0.718943	0.384326
TGGT1_265010	1	Up	0.676772	0.83889	0.484048
TGGT1_267360	2	Down	-0.581471	-0.817378	-0.0544873
TGGT1_267410	2	Down	-0.515243	-0.77624	-0.0544873
TGGT1_268010	1	Up	0.849452	1	0.0544873
TGGT1_269270	2	Down	-0.849452	-1	-0.0544873
TGGT1_269775	1	Up	0.632869	0.723085	0.649707
TGGT1_269780	6	Up	0.448436	0.708144	0.0544873
TGGT1_270580	1	Up	0.495319	0.430035	0.724269
TGGT1_270840	6	Up	0.46367	0.706353	0.0544873
TGGT1_271040	2	Down	-0.763662	-0.862266	-0.194563
TGGT1_271090	2	Down	-0.296757	-0.403787	-0.839998
TGGT1_271892	2	Down	-0.849452	-1	-0.0544873
TGGT1_272020	2	Down	-0.849452	-1	-0.0544873
TGGT1_272460	1	Up	0.820037	0.993725	0.0831899
TGGT1_272680	2	Down	-0.849452	-1	-0.0544873
TGGT1_273800	1	Up	0.849452	1	0.0544873
TGGT1_273980	2	Down	-0.453769	-0.720381	-0.0544873
TGGT1_275440	1	Up	0.678004	0.84585	0.414462
TGGT1_277060	2	Down	-0.849452	-1	-0.0544873
TGGT1_277070	2	Down	-0.810873	-0.961421	-0.0544873
TGGT1_277685	1	Up	0.607122	0.774122	0.273375
TGGT1_278630	1	Up	0.849452	1	0.0544873
TGGT1_280510	2	Down	-0.849452	-1	-0.0544873
TGGT1_280530	2	Down	-0.849452	-1	-0.0544873
TGGT1_281555	2	Down	-0.808002	-0.962753	-0.108747
TGGT1_281660	2	Down	-0.849452	-1	-0.0544873
TGGT1_281675	2	Down	-0.849452	-1	-0.0544873
TGGT1_282150	6	Up	0.513411	0.757273	0.0544344
TGGT1_283702	6	Up	0.610248	0.836871	0.0106833
TGGT1_284010	6	Up	0.849452	1	0.0544873
TGGT1_284040	6	Up	0.782106	0.934714	0.0544873
TGGT1_284310	1	Up	0.849452	1	0.0544873
TGGT1_285170	6	Up	0.671785	0.864693	0.0544873
TGGT1_285470	6	Up	0.825487	0.976035	0.0544873
TGGT1_285665	2	Down	-0.849452	-1	-0.0544873
TGGT1_285865	1	Up	0.486394	0.742828	0.0544873
TGGT1_286420A	1	Up	0.673977	0.784836	0.777339
TGGT1_286450	1	Up	0.716248	0.889904	0.0544873
TGGT1_286630	6	Up	0.492884	0.747567	0.0544873
TGGT1_286720	1	Up	0.849452	1	0.0544873
TGGT1_287270	6	Up	0.849452	1	0.0544873
TGGT1_289170	1	Up	0.619051	0.689205	0.704488
TGGT1_289210	1	Up	0.568199	0.557267	0.966559
TGGT1_289930	2	Down	-0.849452	-1	-0.0544873
TGGT1_290580	6	Up	0.440024	0.701661	0.0544873
TGGT1_291010	1	Up	0.692277	0.802453	0.799439
TGGT1_291940	6	Up	0.517929	0.767647	0.0544873
TGGT1_292290	1	Up	0.677497	0.802738	0.397147
TGGT1_292335	2	Down	-0.604198	-0.82145	-0.0544873
TGGT1_292920	6	Up	0.537454	0.794287	0.0544873
TGGT1_293020	2	Down	-0.849452	-1	-0.0544873
TGGT1_293258	2	Down	-0.849452	-1	-0.0544873
TGGT1_293460	1	Up	0.649822	0.870056	0.374174
TGGT1_293510	6	Up	0.775016	0.929016	0.0544873
TGGT1_293590	6	Up	0.849452	1	0.0544873
TGGT1_294595	2	Down	-0.849452	-1	-0.0544873
TGGT1_294980	1	Up	0.849452	1	0.0544873
TGGT1_294990	1	Up	0.849452	1	0.0544873
TGGT1_295640	2	Down	-0.849452	-1	-0.0544873
TGGT1_295662	2	Down	-0.751469	-0.942727	-0.269991
TGGT1_295995	2	Down	-0.849452	-1	-0.0544873
TGGT1_296020	1	Up	0.849452	1	0.0544873
TGGT1_297060	6	Up	0.760317	0.917676	0.0544873
TGGT1_297245	6	Up	0.849452	1	0.0544873
TGGT1_297880	6	Up	0.688728	0.874309	0.0544873
TGGT1_297910	1	Up	0.849452	1	0.0544873
TGGT1_297940	6	Up	0.849452	1	0.0544873
TGGT1_298040	1	Up	0.849452	1	0.0544873
TGGT1_300120	6	Up	0.452985	0.701387	0.0544873
TGGT1_301210	6	Up	0.675988	0.86698	0.0544873
TGGT1_301890	6	Up	0.833676	0.984224	0.0544873
TGGT1_305030	6	Up	0.499394	0.753528	0.0544873
TGGT1_305050	1	Up	0.181768	0.0725689	0.895671
TGGT1_305580	2	Down	-0.849452	-1	-0.0544873
TGGT1_305790	2	Down	-0.849452	-1	-0.0544873
TGGT1_305980	6	Up	0.849452	1	0.0544873
TGGT1_306455	2	Down	-0.231035	-0.228451	-0.962362
TGGT1_306470	1	Up	0.849452	1	0.0544873
TGGT1_306480	2	Down	-0.642284	-0.848432	-0.0544873
TGGT1_306688	1	Up	0.849452	1	0.0544873
TGGT1_306692	1	Up	0.884116	0.985106	-0.104775
TGGT1_309330	2	Down	0.154774	0.107707	-0.840917
TGGT1_309860	1	Up	0.620186	0.756715	0.263627
TGGT1_309930	6	Up	0.82067	0.971218	0.0544873
TGGT1_310680	2	Down	-0.849452	-1	-0.0544873
TGGT1_311335	6	Up	-0.265346	-0.293446	0.72754
TGGT1_311460	1	Up	0.849452	1	0.0544873
TGGT1_311710	2	Down	-0.731278	-0.898925	-0.0544873
TGGT1_312380	6	Up	0.849452	1	0.0544873
TGGT1_312500	6	Up	0.849452	1	0.0544873
TGGT1_312930	2	Down	-0.849452	-1	-0.0544873
TGGT1_313640	6	Up	0.773548	0.927827	0.0544873
TGGT1_313690	1	Up	0.616449	0.834753	0.0544873
TGGT1_313710	6	Up	0.816594	0.967142	0.0544873
TGGT1_314250	2	Down	-0.849452	-1	-0.0544873
TGGT1_314730	6	Up	0.687856	0.87374	0.0544873
TGGT1_315130	1	Up	0.578241	0.808512	0.0544873
TGGT1_315345	2	Down	-0.625413	-0.840099	-0.0544873
TGGT1_315690	1	Up	0.786942	0.979181	0.0487111
TGGT1_315885	1	Up	0.849452	1	0.0544873
TGGT1_315900	1	Up	0.668077	0.730764	0.212593
TGGT1_316550	2	Down	-0.849452	-1	-0.0544873
TGGT1_316690	2	Down	-0.784389	-0.936571	-0.0544873
TGGT1_316700	6	Up	0.849452	1	0.0544873
TGGT1_317720	1	Up	0.707987	0.822478	0.785322
TGGT1_318430	1	Up	0.849452	1	0.0544873
TGGT1_318610	2	Down	-0.849452	-1	-0.0544873
TGGT1_318675	2	Down	-0.849452	-1	-0.0544873
TGGT1_318750	6	Up	0.460822	0.717582	0.0544873
TGGT1_320620	6	Up	0.496251	0.750629	0.0544873
TGGT1_322110	1	Up	0.849452	1	0.0544873
TGGT1_323310	1	Up	0.849452	1	0.0544873
TGGT1_323320	6	Up	0.726364	0.896224	0.0544873
TGGT1_358470	1	Up	0.849452	1	0.0544873
TGGT1_360830	1	Up	0.849452	1	0.0544873
TGGT1_361030	1	Up	0.845815	0.999158	0.0609839
TGGT1_361230	6	Up	0.729991	0.898336	0.0544873
TGGT1_363250	1	Up	0.849452	1	0.0544873
TGGT1_408360	2	Down	-0.702743	-0.711147	-0.896445
TGGT1_409050	1	Up	0.701573	0.876093	-0.0824298
TGGT1_409260	6	Up	0.748642	0.910081	0.0544873
TGGT1_409410	2	Down	-0.849452	-1	-0.0544873
TGGT1_409590	1	Up	0.849452	1	0.0544873
TGGT1_409850	2	Down	-0.849452	-1	-0.0544873
TGGT1_409990	1	Up	0.785855	0.862592	-0.558887
TGGT1_410610	2	Down	-0.819797	-0.985882	-0.077189
TGGT1_410790	6	Up	0.835493	0.91035	-0.489295
TGGT1_410930	1	Up	0.849452	1	0.0544873
TGGT1_411220	2	Down	-0.821252	-0.991546	-0.0544873
TGGT1_411240	1	Up	0.723157	0.894331	0.0544873
TGGT1_411390	1	Up	0.790863	0.867844	-0.648412
TGGT1_411400	1	Up	0.766382	0.846291	-0.616722
TGGT1_411410	2	Down	-0.849452	-1	-0.0544873
TGGT1_411560	1	Up	0.849452	1	0.0544873
TGGT1_411770	2	Down	-0.849452	-1	-0.0544873
TGGT1_411800	1	Up	0.725056	0.902462	-0.10151
TGGT1_462964	2	Down	-0.7857	-0.937772	-0.0544873
