## Supplementary Table 5 for "The extracellular milieu of *Toxoplasma*’s lytic cycle drives lab-adaptation and promotes changes in lipid metabolism primarily driven by transcriptional reprogramming"

### Sheet: Data+analysis+plot
Gene ID	source_id	Product Description	T.gondii GT1 CRISPR Phenotype - Mean Phenotype	Final Probability (TAGM-MAP)	Predicted Location (TAGM-MAP)	Top Predicted Location (TAGM-MCMC)	Top Probability (TAGM-MCMC)		Gene ID	Down: 99 genes	Down (not in ME49)		manual annotation
TGME49_243510	TGME49_243510-t26_1	OTU domain-containing protein [Source:UniProtKB/TrEMBL;Acc:S8GF69]	N/A	0.932	cytosol	19S proteasome	0.968	19S proteasome	TGME49_243510		TGGT1_201180A		TGGT1 to ME49 conversion gave 271 genes (out of 300 total)
TGME49_246100	TGME49_246100-t26_1	Phosducin domain-containing protein [Source:UniProtKB/TrEMBL;Acc:A0A125YW87]	N/A	1	cytosol	19S proteasome	0.735	19S proteasome	TGME49_246100		TGGT1_264178B
TGME49_249590	TGME49_249590-t26_1	Proteasome subunit alpha type [Source:UniProtKB/TrEMBL;Acc:A0A125YVM9]	N/A	1	20S proteasome	20S proteasome	1	20S proteasome	TGME49_249590		TGGT1_408360
TGME49_213350	TGME49_213350-t26_1	Ribosomal protein RPS15 [Source:UniProtKB/TrEMBL;Acc:A0A125YHZ2]	N/A	1	40S ribosome	40S ribosome	1	40S ribosome	TGME49_213350		TGGT1_409410							Total	% of LOPIT++	% ot total				% of LOPIT++	% ot total
TGME49_231140	TGME49_231140-t26_1	40S ribosomal protein S25 [Source:UniProtKB/TrEMBL;Acc:S8GAY1]	N/A	1	40S ribosome	40S ribosome	1	40S ribosome	TGME49_231140		TGGT1_409850		proteasome	1	2			3	2.83019	1.10701			apicoplast	16.0377	6.27306
TGME49_243570	TGME49_243570-t26_1	40S ribosomal protein S26 [Source:UniProtKB/TrEMBL;Acc:A0A125YVY9]	N/A	1	40S ribosome	40S ribosome	1	40S ribosome	TGME49_243570		TGGT1_410610		ribosome	3				3	2.83019	1.10701			nucleus	15.0943	5.90406
TGME49_208560	TGME49_208560-t26_1	Carrier superfamily protein [Source:UniProtKB/TrEMBL;Acc:S8FC35]	N/A	1	apicoplast	apicoplast	1	apicoplast	TGME49_208560		TGGT1_411220		IMC	1	5			6	5.66038	2.21402			cytosol	14.1509	5.53506
TGME49_222020	TGME49_222020-t26_1	Phosphoglycerate kinase [Source:UniProtKB/TrEMBL;Acc:S8FB50]	N/A	1	apicoplast	apicoplast	1	apicoplast	TGME49_222020		TGGT1_411410		apicoplast	15	2			17	16.0377	6.27306			Sec pathway (ER/Golg/ELC	13.2075	5.16605
TGME49_222270	TGME49_222270-t26_1	hypothetical protein	N/A	1	apicoplast	apicoplast	1	apicoplast	TGME49_222270		TGGT1_411770		cytosol	1	6	2	6	15	14.1509	5.53506			dense granules	10.3774	4.05904
TGME49_231890	TGME49_231890-t26_1	Beta-ketoacyl-acyl carrier protein synthase III, putative [Source:UniProtKB/TrEMBL;Acc:S8F632]	N/A	1	apicoplast	apicoplast	1	apicoplast	TGME49_231890		TGGT1_462964		mixed	1	4	1	2	8	7.54717	2.95203			mitochondrion	8.49057	3.32103
TGME49_240600	TGME49_240600-t26_1	Chaperonin cpn60, putative [Source:UniProtKB/TrEMBL;Acc:A0A125YM67]	N/A	1	apicoplast	apicoplast	1	apicoplast	TGME49_240600				dense granules	11				11	10.3774	4.05904			mixed	7.54717	2.95203
TGME49_245670	TGME49_245670-t26_1	Pyruvate dehydrogenase E1 component subunit alpha [Source:UniProtKB/TrEMBL;Acc:S8ENF7]	N/A	1	apicoplast	apicoplast	1	apicoplast	TGME49_245670				endomembrane vesicles	2				2	1.88679	0.738007			IMC	5.66038	2.21402
TGME49_255370	TGME49_255370-t26_1	TIC20 [Source:UniProtKB/TrEMBL;Acc:S8GBF3]	N/A	N/A	N/A	N/A	N/A	apicoplast	TGME49_255370				ER	9				9	8.49057	3.32103			proteasome	2.83019	1.10701
TGME49_260850	TGME49_260850-t26_1	zf-Tim10_DDP domain-containing protein [Source:UniProtKB/TrEMBL;Acc:S8GLV2]	N/A	N/A	N/A	N/A	N/A	apicoplast	TGME49_260850				Golgi	1	2			3	2.83019	1.10701			ribosome	2.83019	1.10701
TGME49_264080	TGME49_264080-t26_1	Acyl carrier protein [Source:UniProtKB/TrEMBL;Acc:A0A125YUR0]	N/A	1	apicoplast	apicoplast	1	apicoplast	TGME49_264080				micronemes	1				1	0.943396	0.369004			plasma membrane	1.88679	0.738007
TGME49_282150	TGME49_282150-t26_1	hypothetical protein	N/A	1	apicoplast	apicoplast	1	apicoplast	TGME49_282150				mitochondrion	9				9	8.49057	3.32103			micronemes	0.943396	0.369004
TGME49_286630	TGME49_286630-t26_1	Peroxiredoxin [Source:UniProtKB/TrEMBL;Acc:A0A125YMB2]	N/A	0.00217	apicoplast	apicoplast	1	apicoplast	TGME49_286630				nucleus	14	2			16	15.0943	5.90406			rhoptries	0.943396	0.369004
TGME49_287270	TGME49_287270-t26_1	hypothetical protein	N/A	1	apicoplast	apicoplast	1	apicoplast	TGME49_287270				plasma membrane	2				2	1.88679	0.738007
TGME49_293590	TGME49_293590-t26_1	PKS_KS domain-containing protein [Source:UniProtKB/TrEMBL;Acc:A0A125YFZ8]	N/A	1	apicoplast	apicoplast	1	apicoplast	TGME49_293590				rhoptries	1				1	0.943396	0.369004
TGME49_297940	TGME49_297940-t26_1	Single-strand binding protein [Source:UniProtKB/TrEMBL;Acc:S8GUE1]	N/A	1	apicoplast	apicoplast	1	apicoplast	TGME49_297940				hypothetical of non-LOPI	102				102			37.6384			31.1321	12.1771
TGME49_305980	TGME49_305980-t26_1	Pyruvate dehydrogenase complex subunit PDH-E3I [Source:UniProtKB/TrEMBL;Acc:S8GG49]	N/A	1	apicoplast	apicoplast	1	apicoplast	TGME49_305980
TGME49_313640	TGME49_313640-t26_1	hypothetical protein	N/A	1	apicoplast	apicoplast	1	apicoplast	TGME49_313640				Sec pathway (ER/Golg/ELC					14	13.2075	5.16605
TGME49_313690	TGME49_313690-t26_1	Sel1 repeat-containing protein [Source:UniProtKB/TrEMBL;Acc:A0A125YTJ5]	N/A	1	apicoplast	apicoplast	1	apicoplast	TGME49_313690
TGME49_202300	TGME49_202300-t26_1	Inosine triphosphate pyrophosphatase [Source:UniProtKB/TrEMBL;Acc:A0A125YMV5]	N/A	1	cytosol	cytosol	1	cytosol	TGME49_202300				LOPIT++					106		39.1144
TGME49_203450	TGME49_203450-t26_1	DUF3228 domain-containing protein [Source:UniProtKB/TrEMBL;Acc:S8F935]	N/A	1	cytosol	cytosol	0.996	cytosol	TGME49_203450
TGME49_211030	TGME49_211030-t26_1	hypothetical protein	N/A	1	cytosol	cytosol	1	cytosol	TGME49_211030
TGME49_219700	TGME49_219700-t26_1	MCM domain-containing protein [Source:UniProtKB/TrEMBL;Acc:S8EMY3]	N/A	0.999	cytosol	cytosol	0.997	cytosol	TGME49_219700				Hypothetical of total
TGME49_221470	TGME49_221470-t26_1	hypothetical protein	N/A	0.946	cytosol	cytosol	1	cytosol	TGME49_221470				131					131		48.3395
TGME49_225050	TGME49_225050-t26_1	Adenosylhomocysteinase [Source:UniProtKB/TrEMBL;Acc:S8F0L4]	N/A	1	cytosol	cytosol	1	cytosol	TGME49_225050
TGME49_227840	TGME49_227840-t26_1	Memo family protein [Source:UniProtKB/TrEMBL;Acc:A0A125YPK9]	N/A	1	cytosol	cytosol	1	cytosol	TGME49_227840
TGME49_263850	TGME49_263850-t26_1	hypothetical protein	N/A	1	cytosol	cytosol	1	cytosol	TGME49_263850
TGME49_264220	TGME49_264220-t26_1	hypothetical protein	N/A	0.929	cytosol	cytosol	0.998	cytosol	TGME49_264220
TGME49_289210	TGME49_289210-t26_1	Prefoldin subunit protein [Source:UniProtKB/TrEMBL;Acc:S8EZX0]	N/A	1	cytosol	cytosol	0.933	cytosol	TGME49_289210
TGME49_297060	TGME49_297060-t26_1	Phosphoglycerate mutase [Source:UniProtKB/TrEMBL;Acc:S8GJT7]	N/A	1	cytosol	cytosol	1	cytosol	TGME49_297060
TGME49_300120	TGME49_300120-t26_1	Aminotran_5 domain-containing protein [Source:UniProtKB/TrEMBL;Acc:S8G1L7]	N/A	1	cytosol	cytosol	1	cytosol	TGME49_300120
TGME49_305030	TGME49_305030-t26_1	Ribokinase [Source:UniProtKB/TrEMBL;Acc:S8EYE9]	N/A	1	cytosol	cytosol	1	cytosol	TGME49_305030
TGME49_318430	TGME49_318430-t26_1	Malate dehydrogenase MDH [Source:UniProtKB/TrEMBL;Acc:A0A125YSM5]	N/A	0.999	cytosol	cytosol	1	cytosol	TGME49_318430
TGME49_318750	TGME49_318750-t26_1	Deoxyribose-phosphate aldolase [Source:UniProtKB/TrEMBL;Acc:A0A125YRB4]	N/A	1	cytosol	cytosol	1	cytosol	TGME49_318750
TGME49_273980	TGME49_273980-t26_1	hypothetical protein	N/A	0	dense granules	outlier	0.979	dense granules	TGME49_273980	TGGT1_273980
TGME49_281675	TGME49_281675-t26_1	Protein kinase domain-containing protein [Source:UniProtKB/TrEMBL;Acc:S8F9T2]	N/A	7.43e-09	dense granules	dense granules	0.989	dense granules	TGME49_281675	TGGT1_281675
TGME49_228360	TGME49_228360-t26_1	Peptidylprolyl isomerase [Source:UniProtKB/TrEMBL;Acc:S8GFX3]	N/A	1.46e-32	dense granules	PM - peripheral 2	1	dense granules	TGME49_228360
TGME49_230705	TGME49_230705-t26_1	hypothetical protein	N/A	1	dense granules	dense granules	1	dense granules	TGME49_230705
TGME49_237880	TGME49_237880-t26_1	hypothetical protein	N/A	1	dense granules	dense granules	1	dense granules	TGME49_237880
TGME49_253330	TGME49_253330-t26_1	Protein kinase domain-containing protein [Source:UniProtKB/TrEMBL;Acc:S8FDR4]	N/A	2.63e-17	dense granules	PM - peripheral 2	0.786	dense granules	TGME49_253330
TGME49_272460	TGME49_272460-t26_1	hypothetical protein	N/A	1	dense granules	dense granules	1	dense granules	TGME49_272460
TGME49_275440	TGME49_275440-t26_1	Dense granule protein GRA6 [Source:UniProtKB/TrEMBL;Acc:A0A125YS55]	N/A	1	dense granules	dense granules	1	dense granules	TGME49_275440
TGME49_286450	TGME49_286450-t26_1	Dense granule protein GRA5 [Source:UniProtKB/TrEMBL;Acc:S8GGQ5]	N/A	1	dense granules	dense granules	1	dense granules	TGME49_286450
TGME49_294980	TGME49_294980-t26_1	hypothetical protein	N/A	1	dense granules	dense granules	1	dense granules	TGME49_294980
TGME49_297880	TGME49_297880-t26_1	Dense granule protein DG32 [Source:UniProtKB/TrEMBL;Acc:A0A125YME4]	N/A	1	dense granules	dense granules	1	dense granules	TGME49_297880
TGME49_255330	TGME49_255330-t26_1	hypothetical protein	N/A	1	endomembrane vesicles	endomembrane vesicles	0.998	endomembrane vesicles	TGME49_255330
TGME49_309930	TGME49_309930-t26_1	Alpha-galactosidase [Source:UniProtKB/TrEMBL;Acc:S8G3P6]	N/A	1	endomembrane vesicles	endomembrane vesicles	1	endomembrane vesicles	TGME49_309930
TGME49_206320	TGME49_206320-t26_1	hypothetical protein	N/A	1	ER	ER	1	ER	TGME49_206320
TGME49_216680	TGME49_216680-t26_1	ANK_REP_REGION domain-containing protein [Source:UniProtKB/TrEMBL;Acc:S8EQB0]	N/A	1	ER	ER	1	ER	TGME49_216680
TGME49_222410	TGME49_222410-t26_1	hypothetical protein	N/A	1	ER	ER	1	ER	TGME49_222410
TGME49_230980	TGME49_230980-t26_1	Myosin motor domain-containing protein [Source:UniProtKB/TrEMBL;Acc:S8F673]	N/A	5.49e-25	ER	PM - peripheral 2	0.679	ER	TGME49_230980
TGME49_247350	TGME49_247350-t26_1	Thioredoxin domain-containing protein [Source:UniProtKB/TrEMBL;Acc:A0A125YFL4]	N/A	1	ER	ER	1	ER	TGME49_247350
TGME49_262910	TGME49_262910-t26_1	NADH-cytochrome b5 reductase [Source:UniProtKB/TrEMBL;Acc:A0A125YK00]	N/A	1	ER	ER	1	ER	TGME49_262910
TGME49_278630	TGME49_278630-t26_1	TPR_REGION domain-containing protein [Source:UniProtKB/TrEMBL;Acc:S8EWB4]	N/A	1	ER	ER	1	ER	TGME49_278630
TGME49_211680	TGME49_211680-t26_1	Protein disulfide-isomerase [Source:UniProtKB/TrEMBL;Acc:A0A125YQJ0]	N/A	1	ER 2	ER 2	1	ER 2	TGME49_211680
TGME49_261690	TGME49_261690-t26_1	hypothetical protein	N/A	1	ER 2	ER 2	1	ER 2	TGME49_261690
TGME49_242570	TGME49_242570-t26_1	hypothetical protein	N/A	0.999	PM - integral	Golgi	0.748	Golgi	TGME49_242570
TGME49_290580	TGME49_290580-t26_1	ABC transporter domain-containing protein [Source:UniProtKB/TrEMBL;Acc:A0A125YIX1]	N/A	1	PM - integral	Golgi	0.746	Golgi	TGME49_290580
TGME49_301210	TGME49_301210-t26_1	NAD(P) transhydrogenase subunit beta, putative [Source:UniProtKB/TrEMBL;Acc:A0A125YHU1]	N/A	2.07e-10	Golgi	PM - integral	0.745	Golgi	TGME49_301210
TGME49_226220	TGME49_226220-t26_1	Alveolin domain containing intermediate filament IMC9 [Source:UniProtKB/TrEMBL;Acc:S8EUK4]	N/A	0	apical 1	IMC	1	IMC	TGME49_226220	TGGT1_226220
TGME49_214220	TGME49_214220-t26_1	hypothetical protein	N/A	1	IMC	IMC	1	IMC	TGME49_214220
TGME49_226570	TGME49_226570-t26_1	hypothetical protein	N/A	1	IMC	IMC	0.913	IMC	TGME49_226570
TGME49_244670	TGME49_244670-t26_1	hypothetical protein	N/A	1	IMC	IMC	0.9	IMC	TGME49_244670
TGME49_258470	TGME49_258470-t26_1	hypothetical protein	N/A	1	IMC	IMC	1	IMC	TGME49_258470
TGME49_305050	TGME49_305050-t26_1	Calmodulin, putative [Source:UniProtKB/TrEMBL;Acc:A0A125YT26]	N/A	1	IMC	IMC	1	IMC	TGME49_305050
TGME49_260190	TGME49_260190-t26_1	Microneme protein MIC13 [Source:UniProtKB/TrEMBL;Acc:A0A125YWL1]	N/A	1	micronemes	micronemes	1	micronemes	TGME49_260190
TGME49_260180	TGME49_260180-t26_1	hypothetical protein	N/A	1	mitochondrion - membranes	mitochondrion - membranes	1	mitochondrion - membranes	TGME49_260180
TGME49_261950	TGME49_261950-t26_1	ATP synthase subunit beta [Source:UniProtKB/TrEMBL;Acc:A0A125YYY5]	N/A	1	mitochondrion - membranes	mitochondrion - membranes	1	mitochondrion - membranes	TGME49_261950
TGME49_263730	TGME49_263730-t26_1	Glycerol-3-phosphate dehydrogenase [Source:UniProtKB/TrEMBL;Acc:S8GML9]	N/A	1	mitochondrion - membranes	mitochondrion - membranes	1	mitochondrion - membranes	TGME49_263730
TGME49_286720	TGME49_286720-t26_1	SHSP domain-containing protein [Source:UniProtKB/TrEMBL;Acc:S8F5A4]	N/A	0.946	mitochondrion - membranes	mitochondrion - soluble	0.763	mitochondrion - membranes	TGME49_286720
TGME49_263110	TGME49_263110-t26_1	hypothetical protein	N/A	1	mitochondrion - soluble	mitochondrion - soluble	1	mitochondrion - soluble	TGME49_263110	TGGT1_263110
TGME49_207760	TGME49_207760-t26_1	DnaJ C terminal region domain-containing protein [Source:UniProtKB/TrEMBL;Acc:A0A125YH97]	N/A	1	mitochondrion - soluble	mitochondrion - soluble	1	mitochondrion - soluble	TGME49_207760
TGME49_217020	TGME49_217020-t26_1	ATPase, AFG1 family protein [Source:UniProtKB/TrEMBL;Acc:A0A125YK82]	N/A	1	mitochondrion - soluble	mitochondrion - soluble	1	mitochondrion - soluble	TGME49_217020
TGME49_285170	TGME49_285170-t26_1	Ribosomal RNA large subunit methyltransferase I, putative [Source:UniProtKB/TrEMBL;Acc:S8FB74]	N/A	1	mitochondrion - soluble	mitochondrion - soluble	1	mitochondrion - soluble	TGME49_285170
TGME49_292920	TGME49_292920-t26_1	Heat shock protein 75, putative [Source:UniProtKB/TrEMBL;Acc:A0A125YFW3]	N/A	1	mitochondrion - soluble	mitochondrion - soluble	1	mitochondrion - soluble	TGME49_292920
TGME49_202850	TGME49_202850-t26_1	Diphthami_syn_2 domain-containing protein [Source:UniProtKB/TrEMBL;Acc:S8F976]	N/A	0	cytosol	nucleolus	1	mixed	TGME49_202850	TGGT1_202850
TGME49_224210	TGME49_224210-t26_1	C2 NT-type domain-containing protein [Source:UniProtKB/TrEMBL;Acc:S8G5J9]	N/A	6.31e-11	nucleus - chromatin	PM - peripheral 2	1	mixed	TGME49_224210
TGME49_240830	TGME49_240830-t26_1	AB hydrolase-1 domain-containing protein [Source:UniProtKB/TrEMBL;Acc:S8FAI2]	N/A	1.38e-08	mitochondrion - soluble	dense granules	0.501	mixed	TGME49_240830
TGME49_247510	TGME49_247510-t26_1	FBPase domain-containing protein [Source:UniProtKB/TrEMBL;Acc:A0A125YGG4]	N/A	1	cytosol	nucleus - chromatin	0.786	mixed	TGME49_247510
TGME49_249810	TGME49_249810-t26_1	Activating signal cointegrator 1 complex subunit 3, putative [Source:UniProtKB/TrEMBL;Acc:S8EVT5]	N/A	0	cytosol	nucleolus	1	mixed	TGME49_249810
TGME49_256990	TGME49_256990-t26_1	AA_TRNA_LIGASE_II domain-containing protein [Source:UniProtKB/TrEMBL;Acc:S8GBM3]	N/A	1	cytosol	cytosol	1	mixed	TGME49_256990
TGME49_257380	TGME49_257380-t26_1	hypothetical protein	N/A	1.3e-42	cytosol	outlier	0.884	mixed	TGME49_257380
TGME49_265010	TGME49_265010-t26_1	PUA domain-containing protein [Source:UniProtKB/TrEMBL;Acc:S8EZC6]	N/A	5.54e-10	cytosol	nucleolus	0.934	mixed	TGME49_265010
TGME49_305790	TGME49_305790-t26_1	TYR_PHOSPHATASE_2 domain-containing protein [Source:UniProtKB/TrEMBL;Acc:S8F1R5]	N/A	0	nucleus - non-chromatin	nucleolus	0.999	nucleus	TGME49_305790	TGGT1_305790
TGME49_233870	TGME49_233870-t26_1	hypothetical protein	N/A	0	nucleus - chromatin	nucleolus	1	nucleus	TGME49_233870
TGME49_244700	TGME49_244700-t26_1	NAD(+)/NADH kinase domain-containing protein [Source:UniProtKB/TrEMBL;Acc:S8GFH2]	N/A	0.999	nucleus - chromatin	nucleus - chromatin	1	nucleus	TGME49_244700
TGME49_249800	TGME49_249800-t26_1	hypothetical protein	N/A	0	nucleus - chromatin	nucleolus	0.969	nucleus	TGME49_249800
TGME49_252210	TGME49_252210-t26_1	PPR_long domain-containing protein [Source:UniProtKB/TrEMBL;Acc:S8FAS9]	N/A	0.999	nucleus - chromatin	nucleus - chromatin	1	nucleus	TGME49_252210
TGME49_262935	TGME49_262935-t26_1	hypothetical protein	N/A	1	nucleus - non-chromatin	nucleus - non-chromatin	1	nucleus	TGME49_262935
TGME49_270840	TGME49_270840-t26_1	Poly [ADP-ribose] polymerase [Source:UniProtKB/TrEMBL;Acc:S8GIX6]	N/A	1	nucleus - chromatin	nucleus - chromatin	1	nucleus	TGME49_270840
TGME49_273800	TGME49_273800-t26_1	WD_REPEATS_REGION domain-containing protein [Source:UniProtKB/TrEMBL;Acc:S8F243]	N/A	0	nucleus - non-chromatin	nucleolus	1	nucleus	TGME49_273800
TGME49_293510	TGME49_293510-t26_1	Poly(ADP-ribose) polymerase and DNA-Ligase Zn-finger region domain-containing protein [Source:UniProtKB/TrEMBL;Acc:A0A125YUF2]	N/A	1	nucleus - chromatin	nucleus - chromatin	1	nucleus	TGME49_293510
TGME49_312380	TGME49_312380-t26_1	TPR_REGION domain-containing protein [Source:UniProtKB/TrEMBL;Acc:S8EUH9]	N/A	1	nucleus - chromatin	nucleus - chromatin	1	nucleus	TGME49_312380
TGME49_315130	TGME49_315130-t26_1	L-isoaspartyl protein carboxyl methyltransferase family protein [Source:UniProtKB/TrEMBL;Acc:A0A125YJ76]	N/A	0.999	nucleus - chromatin	nucleus - chromatin	1	nucleus	TGME49_315130
TGME49_315690	TGME49_315690-t26_1	J domain-containing protein [Source:UniProtKB/TrEMBL;Acc:A0A125YK84]	N/A	1	nucleus - chromatin	nucleus - chromatin	0.966	nucleus	TGME49_315690
TGME49_315885	TGME49_315885-t26_1	Glycosyltransferase, putative [Source:UniProtKB/TrEMBL;Acc:S8EQK9]	N/A	0	nucleus - non-chromatin	nucleolus	0.999	nucleus	TGME49_315885
TGME49_317720	TGME49_317720-t26_1	Eukaryotic translation initiation factor 3 subunit 7, putative [Source:UniProtKB/TrEMBL;Acc:A0A125YUR1]	N/A	1	nucleus - non-chromatin	nucleus - non-chromatin	1	nucleus	TGME49_317720
TGME49_291940	TGME49_291940-t26_1	hypothetical protein	N/A	1	PM - integral	PM - integral	0.5	PM - integral	TGME49_291940
TGME49_297245	TGME49_297245-t26_1	Transporter, major facilitator family protein [Source:UniProtKB/TrEMBL;Acc:S8FEC1]	N/A	1	PM - integral	PM - integral	0.507	PM - integral	TGME49_297245
TGME49_215775	TGME49_215775-t26_1	ROP2 Protein kinase domain-containing protein [Source:UniProtKB/TrEMBL;Acc:A0A125YFK9]	N/A	1	rhoptries 1	rhoptries 1	1	rhoptries	TGME49_215775	TGGT1_215775
TGME49_208020	TGME49_208020-t26_1	AP2 domain transcription factor AP2Ib-1 [Source:UniProtKB/TrEMBL;Acc:S8FC54]	N/A	N/A	N/A	N/A	N/A	TF	TGME49_208020	TGGT1_208020
TGME49_318610	TGME49_318610-t26_1	AP2/ERF domain-containing protein [Source:UniProtKB/TrEMBL;Acc:A0A125YJZ2]	N/A	N/A	N/A	N/A	N/A	TF	TGME49_318610	TGGT1_318610
TGME49_201230	TGME49_201230-t26_1	Kinesin motor domain-containing protein [Source:UniProtKB/TrEMBL;Acc:S8F9P8]	N/A	N/A	N/A	N/A	N/A		TGME49_201230	TGGT1_201230
TGME49_202050	TGME49_202050-t26_1	hypothetical protein	N/A	N/A	N/A	N/A	N/A		TGME49_202050	TGGT1_202050
TGME49_202065	TGME49_202065-t26_1	hypothetical protein	N/A	N/A	N/A	N/A	N/A		TGME49_202065	TGGT1_202065
TGME49_203300	TGME49_203300-t26_1	hypothetical protein	N/A	N/A	N/A	N/A	N/A		TGME49_203300	TGGT1_203300
TGME49_203770	TGME49_203770-t26_1	hypothetical protein	N/A	N/A	N/A	N/A	N/A		TGME49_203770	TGGT1_203770
TGME49_203900	TGME49_203900-t26_1	FAM184 domain-containing protein [Source:UniProtKB/TrEMBL;Acc:S8F5T4]	N/A	N/A	N/A	N/A	N/A		TGME49_203900	TGGT1_203900
TGME49_204300	TGME49_204300-t26_1	hypothetical protein	N/A	N/A	N/A	N/A	N/A		TGME49_204300	TGGT1_204300
TGME49_205658	TGME49_205658-t26_1	F5/8 type C domain-containing protein [Source:UniProtKB/TrEMBL;Acc:S8F5J1]	N/A	N/A	N/A	N/A	N/A		TGME49_205658	TGGT1_205658
TGME49_205662	TGME49_205662-t26_1	Ricin B-type lectin domain-containing protein [Source:UniProtKB/TrEMBL;Acc:A0A125YIC4]	N/A	N/A	N/A	N/A	N/A		TGME49_205662	TGGT1_205662
TGME49_206660	TGME49_206660-t26_1	hypothetical protein	N/A	N/A	N/A	N/A	N/A		TGME49_206660	TGGT1_206660
TGME49_208770	TGME49_208770-t26_1	hypothetical protein	N/A	N/A	N/A	N/A	N/A		TGME49_208770	TGGT1_208770
TGME49_209300	TGME49_209300-t26_1	WD domain, G-beta repeat-containing protein [Source:UniProtKB/TrEMBL;Acc:S8F8W5]	N/A	N/A	N/A	N/A	N/A		TGME49_209300	TGGT1_209300
TGME49_209410	TGME49_209410-t26_1	hypothetical protein	N/A	N/A	N/A	N/A	N/A		TGME49_209410	TGGT1_209410
TGME49_213290	TGME49_213290-t26_1	hypothetical protein	N/A	N/A	N/A	N/A	N/A		TGME49_213290	TGGT1_213290
TGME49_213340	TGME49_213340-t26_1	GMC_OxRdtase_N domain-containing protein [Source:UniProtKB/TrEMBL;Acc:S8FC02]	N/A	N/A	N/A	N/A	N/A		TGME49_213340	TGGT1_213340
TGME49_216200	TGME49_216200-t26_1	hypothetical protein	N/A	N/A	N/A	N/A	N/A		TGME49_216200	TGGT1_216200
TGME49_217490	TGME49_217490-t26_1	hypothetical protein	N/A	N/A	N/A	N/A	N/A		TGME49_217490	TGGT1_217490
TGME49_218210	TGME49_218210-t26_1	Kinesin motor domain-containing protein [Source:UniProtKB/TrEMBL;Acc:A0A125YGL5]	N/A	N/A	N/A	N/A	N/A		TGME49_218210	TGGT1_218210
TGME49_218510	TGME49_218510-t26_1	hypothetical protein	N/A	N/A	N/A	N/A	N/A		TGME49_218510	TGGT1_218510
TGME49_224710	TGME49_224710-t26_1	PA domain-containing protein [Source:UniProtKB/TrEMBL;Acc:S8GEV4]	N/A	N/A	N/A	N/A	N/A		TGME49_224710	TGGT1_224710
TGME49_225105	TGME49_225105-t26_1	hypothetical protein	N/A	N/A	N/A	N/A	N/A		TGME49_225105	TGGT1_225105
TGME49_225190	TGME49_225190-t26_1	hypothetical protein	N/A	N/A	N/A	N/A	N/A		TGME49_225190	TGGT1_225190
TGME49_225280	TGME49_225280-t26_1	hypothetical protein	N/A	N/A	N/A	N/A	N/A		TGME49_225280	TGGT1_225280
TGME49_227370	TGME49_227370-t26_1	PepX_C domain-containing protein [Source:UniProtKB/TrEMBL;Acc:S8EUV5]	N/A	N/A	N/A	N/A	N/A		TGME49_227370	TGGT1_227370
TGME49_228050	TGME49_228050-t26_1	hypothetical protein	N/A	N/A	N/A	N/A	N/A		TGME49_228050	TGGT1_228050
TGME49_228160	TGME49_228160-t26_1	Metallophos domain-containing protein [Source:UniProtKB/TrEMBL;Acc:S8GFT4]	N/A	N/A	N/A	N/A	N/A		TGME49_228160	TGGT1_228160
TGME49_232420	TGME49_232420-t26_1	hypothetical protein	N/A	N/A	N/A	N/A	N/A		TGME49_232420	TGGT1_232420
TGME49_233210	TGME49_233210-t26_1	hypothetical protein	N/A	N/A	N/A	N/A	N/A		TGME49_233210	TGGT1_233210
TGME49_233405	TGME49_233405-t26_1	hypothetical protein	N/A	N/A	N/A	N/A	N/A		TGME49_233405	TGGT1_233405
TGME49_233670	TGME49_233670-t26_1	hypothetical protein	N/A	N/A	N/A	N/A	N/A		TGME49_233670	TGGT1_233670
TGME49_236880	TGME49_236880-t26_1	hypothetical protein	N/A	N/A	N/A	N/A	N/A		TGME49_236880	TGGT1_236880
TGME49_237210	TGME49_237210-t26_1	Protein kinase domain-containing protein [Source:UniProtKB/TrEMBL;Acc:S8EZI5]	N/A	N/A	N/A	N/A	N/A		TGME49_237210	TGGT1_237210
TGME49_237585	TGME49_237585-t26_1	hypothetical protein	N/A	N/A	N/A	N/A	N/A		TGME49_237585	TGGT1_237585
TGME49_238915	TGME49_238915-t26_1	hypothetical protein	N/A	N/A	N/A	N/A	N/A		TGME49_238915	TGGT1_238915
TGME49_239810	TGME49_239810-t26_1	hypothetical protein	N/A	N/A	N/A	N/A	N/A		TGME49_239810	TGGT1_239810
TGME49_240365	TGME49_240365-t26_1	hypothetical protein	N/A	N/A	N/A	N/A	N/A		TGME49_240365	TGGT1_240365
TGME49_240370	TGME49_240370-t26_1	Toxoplasma gondii family E protein [Source:UniProtKB/TrEMBL;Acc:S8FAL9]	N/A	N/A	N/A	N/A	N/A		TGME49_240370	TGGT1_240370
TGME49_243420	TGME49_243420-t26_1	hypothetical protein	N/A	N/A	N/A	N/A	N/A		TGME49_243420	TGGT1_243420
TGME49_243940	TGME49_243940-t26_1	hypothetical protein	N/A	N/A	N/A	N/A	N/A		TGME49_243940	TGGT1_243940
TGME49_245600	TGME49_245600-t26_1	hypothetical protein	N/A	N/A	N/A	N/A	N/A		TGME49_245600	TGGT1_245600
TGME49_246160	TGME49_246160-t26_1	RING-type domain-containing protein [Source:UniProtKB/TrEMBL;Acc:A0A125YZB2]	N/A	N/A	N/A	N/A	N/A		TGME49_246160	TGGT1_246160
TGME49_248330	TGME49_248330-t26_1	RING-type domain-containing protein [Source:UniProtKB/TrEMBL;Acc:S8EVE5]	N/A	N/A	N/A	N/A	N/A		TGME49_248330	TGGT1_248330
TGME49_248350	TGME49_248350-t26_1	hypothetical protein	N/A	N/A	N/A	N/A	N/A		TGME49_248350	TGGT1_248350
TGME49_249150	TGME49_249150-t26_1	PAN domain-containing protein [Source:UniProtKB/TrEMBL;Acc:S8EVK9]	N/A	N/A	N/A	N/A	N/A		TGME49_249150	TGGT1_249150
TGME49_250670	TGME49_250670-t26_1	hypothetical protein	N/A	N/A	N/A	N/A	N/A		TGME49_250670	TGGT1_250670
TGME49_250760	TGME49_250760-t26_1	Pentatricopeptide repeat domain-containing protein [Source:UniProtKB/TrEMBL;Acc:S8EVX9]	N/A	N/A	N/A	N/A	N/A		TGME49_250760	TGGT1_250760
TGME49_252860	TGME49_252860-t26_1	hypothetical protein	N/A	N/A	N/A	N/A	N/A		TGME49_252860	TGGT1_252860
TGME49_253120	TGME49_253120-t26_1	Mandelonitrile lyase, putative [Source:UniProtKB/TrEMBL;Acc:S8FDS2]	N/A	N/A	N/A	N/A	N/A		TGME49_253120	TGGT1_253120
TGME49_255200	TGME49_255200-t26_1	Radial spoke head protein 9, putative [Source:UniProtKB/TrEMBL;Acc:S8F397]	N/A	N/A	N/A	N/A	N/A		TGME49_255200	TGGT1_255200
TGME49_257670	TGME49_257670-t26_1	hypothetical protein	N/A	N/A	N/A	N/A	N/A		TGME49_257670	TGGT1_257670
TGME49_258570	TGME49_258570-t26_1	hypothetical protein	N/A	N/A	N/A	N/A	N/A		TGME49_258570	TGGT1_258570
TGME49_262440	TGME49_262440-t26_1	hypothetical protein	N/A	N/A	N/A	N/A	N/A		TGME49_262440	TGGT1_262440
TGME49_264700	TGME49_264700-t26_1	hypothetical protein	N/A	N/A	N/A	N/A	N/A		TGME49_264700	TGGT1_264700
TGME49_267360	TGME49_267360-t26_1	Deacetylase sirtuin-type domain-containing protein [Source:UniProtKB/TrEMBL;Acc:S8F263]	N/A	N/A	N/A	N/A	N/A		TGME49_267360	TGGT1_267360
TGME49_267410	TGME49_267410-t26_1	Scavenger receptor protein SR1 [Source:UniProtKB/TrEMBL;Acc:S8F259]	N/A	N/A	N/A	N/A	N/A		TGME49_267410	TGGT1_267410
TGME49_269270	TGME49_269270-t26_1	Leucine rich repeat-containing protein [Source:UniProtKB/TrEMBL;Acc:S8F171]	N/A	N/A	N/A	N/A	N/A		TGME49_269270	TGGT1_269270
TGME49_271040	TGME49_271040-t26_1	hypothetical protein	N/A	N/A	N/A	N/A	N/A		TGME49_271040	TGGT1_271040
TGME49_271090	TGME49_271090-t26_1	hypothetical protein	N/A	N/A	N/A	N/A	N/A		TGME49_271090	TGGT1_271090
TGME49_271892	TGME49_271892-t26_1	hypothetical protein	N/A	N/A	N/A	N/A	N/A		TGME49_271892	TGGT1_271892
TGME49_272020	TGME49_272020-t26_1	hypothetical protein	N/A	N/A	N/A	N/A	N/A		TGME49_272020	TGGT1_272020
TGME49_272680	TGME49_272680-t26_1	hypothetical protein	N/A	N/A	N/A	N/A	N/A		TGME49_272680	TGGT1_272680
TGME49_277060	TGME49_277060-t26_1	hypothetical protein	N/A	N/A	N/A	N/A	N/A		TGME49_277060	TGGT1_277060
TGME49_277070	TGME49_277070-t26_1	SWI2/SNF2-containing protein [Source:UniProtKB/TrEMBL;Acc:S8G1H7]	N/A	N/A	N/A	N/A	N/A		TGME49_277070	TGGT1_277070
TGME49_280510	TGME49_280510-t26_1	Dpy-30 motif protein [Source:UniProtKB/TrEMBL;Acc:A0A125YUX5]	N/A	N/A	N/A	N/A	N/A		TGME49_280510	TGGT1_280510
TGME49_280530	TGME49_280530-t26_1	DTW domain-containing protein [Source:UniProtKB/TrEMBL;Acc:A0A125YLW3]	N/A	N/A	N/A	N/A	N/A		TGME49_280530	TGGT1_280530
TGME49_281555	TGME49_281555-t26_1	hypothetical protein	N/A	N/A	N/A	N/A	N/A		TGME49_281555	TGGT1_281555
TGME49_281660	TGME49_281660-t26_1	hypothetical protein	N/A	N/A	N/A	N/A	N/A		TGME49_281660	TGGT1_281660
TGME49_285665	TGME49_285665-t26_1	hypothetical protein	N/A	N/A	N/A	N/A	N/A		TGME49_285665	TGGT1_285665
TGME49_289930	TGME49_289930-t26_1	Phosphoenolpyruvate carboxykinase, putative [Source:UniProtKB/TrEMBL;Acc:S8GHQ6]	N/A	N/A	N/A	N/A	N/A		TGME49_289930	TGGT1_289930
TGME49_292335	TGME49_292335-t26_1	hypothetical protein	N/A	N/A	N/A	N/A	N/A		TGME49_292335	TGGT1_292335
TGME49_293020	TGME49_293020-t26_1	hypothetical protein	N/A	N/A	N/A	N/A	N/A		TGME49_293020	TGGT1_293020
TGME49_293258	TGME49_293258-t26_1	hypothetical protein	N/A	N/A	N/A	N/A	N/A		TGME49_293258	TGGT1_293258
TGME49_294595	TGME49_294595-t26_1	EB1 C-terminal domain-containing protein [Source:UniProtKB/TrEMBL;Acc:A0A125YUP3]	N/A	N/A	N/A	N/A	N/A		TGME49_294595	TGGT1_294595
TGME49_295640	TGME49_295640-t26_1	Peptidase family M13 protein [Source:UniProtKB/TrEMBL;Acc:A0A125YLE1]	N/A	N/A	N/A	N/A	N/A		TGME49_295640	TGGT1_295640
TGME49_295662	TGME49_295662-t26_1	hypothetical protein	N/A	N/A	N/A	N/A	N/A		TGME49_295662	TGGT1_295662
TGME49_295995	TGME49_295995-t26_1	hypothetical protein	N/A	N/A	N/A	N/A	N/A		TGME49_295995	TGGT1_295995
TGME49_305580	TGME49_305580-t26_1	ANK_REP_REGION domain-containing protein [Source:UniProtKB/TrEMBL;Acc:S8EVE4]	N/A	N/A	N/A	N/A	N/A		TGME49_305580	TGGT1_305580
TGME49_306455	TGME49_306455-t26_1	hypothetical protein	N/A	N/A	N/A	N/A	N/A		TGME49_306455	TGGT1_306455
TGME49_306480	TGME49_306480-t26_1	Protein kinase domain-containing protein [Source:UniProtKB/TrEMBL;Acc:S8F1W5]	N/A	N/A	N/A	N/A	N/A		TGME49_306480	TGGT1_306480
TGME49_309330	TGME49_309330-t26_1	SAG-related sequence SRS55F [Source:UniProtKB/TrEMBL;Acc:S8ES93]	N/A	N/A	N/A	N/A	N/A		TGME49_309330	TGGT1_309330
TGME49_310680	TGME49_310680-t26_1	Aminotran_1_2 domain-containing protein [Source:UniProtKB/TrEMBL;Acc:S8EUW3]	N/A	N/A	N/A	N/A	N/A		TGME49_310680	TGGT1_310680
TGME49_311710	TGME49_311710-t26_1	hypothetical protein	N/A	N/A	N/A	N/A	N/A		TGME49_311710	TGGT1_311710
TGME49_312930	TGME49_312930-t26_1	Cystathione gamma lyase, putative [Source:UniProtKB/TrEMBL;Acc:A0A125YN40]	N/A	N/A	N/A	N/A	N/A		TGME49_312930	TGGT1_312930
TGME49_314250	TGME49_314250-t26_1	Bradyzoite rhoptry protein BRP1 [Source:UniProtKB/TrEMBL;Acc:A0A125YYM5]	N/A	N/A	N/A	N/A	N/A		TGME49_314250	TGGT1_314250
TGME49_315345	TGME49_315345-t26_1	SAG domain-containing protein [Source:UniProtKB/TrEMBL;Acc:S8EQQ9]	N/A	N/A	N/A	N/A	N/A		TGME49_315345	TGGT1_315345
TGME49_316550	TGME49_316550-t26_1	hypothetical protein	N/A	N/A	N/A	N/A	N/A		TGME49_316550	TGGT1_316550
TGME49_316690	TGME49_316690-t26_1	hypothetical protein	N/A	N/A	N/A	N/A	N/A		TGME49_316690	TGGT1_316690
TGME49_318675	TGME49_318675-t26_1	Phosphodiesterase [Source:UniProtKB/TrEMBL;Acc:A0A125YK27]	N/A	N/A	N/A	N/A	N/A		TGME49_318675	TGGT1_318675
TGME49_200595	TGME49_200595-t26_1	hypothetical protein	N/A	N/A	N/A	N/A	N/A		TGME49_200595
TGME49_200700	TGME49_200700-t26_1	Toxoplasma gondii family C protein [Source:UniProtKB/TrEMBL;Acc:S8F1J9]	N/A	N/A	N/A	N/A	N/A		TGME49_200700
TGME49_202970	TGME49_202970-t26_1	hypothetical protein	N/A	N/A	N/A	N/A	N/A		TGME49_202970
TGME49_207665	TGME49_207665-t26_1	Kinesin-like protein [Source:UniProtKB/TrEMBL;Acc:S8GKU0]	N/A	N/A	N/A	N/A	N/A		TGME49_207665
TGME49_208050	TGME49_208050-t26_1	ABC transporter, putative [Source:UniProtKB/TrEMBL;Acc:S8GUX0]	N/A	N/A	N/A	N/A	N/A		TGME49_208050
TGME49_212735	TGME49_212735-t26_1	hypothetical protein	N/A	N/A	N/A	N/A	N/A		TGME49_212735
TGME49_214540	TGME49_214540-t26_1	hypothetical protein	N/A	N/A	N/A	N/A	N/A		TGME49_214540
TGME49_216335	TGME49_216335-t26_1	hypothetical protein	N/A	N/A	N/A	N/A	N/A		TGME49_216335
TGME49_217728	TGME49_217728-t26_1	hypothetical protein	N/A	N/A	N/A	N/A	N/A		TGME49_217728
TGME49_220060	TGME49_220060-t26_1	hypothetical protein	N/A	N/A	N/A	N/A	N/A		TGME49_220060
TGME49_220420	TGME49_220420-t26_1	Phosphodiesterase [Source:UniProtKB/TrEMBL;Acc:A0A125YGB5]	N/A	N/A	N/A	N/A	N/A		TGME49_220420
TGME49_223045	TGME49_223045-t26_1	hypothetical protein	N/A	N/A	N/A	N/A	N/A		TGME49_223045
TGME49_224130	TGME49_224130-t26_1	RRM domain-containing protein [Source:UniProtKB/TrEMBL;Acc:A0A125YI46]	N/A	N/A	N/A	N/A	N/A		TGME49_224130
TGME49_224235	TGME49_224235-t26_1	IF3_C domain-containing protein [Source:UniProtKB/TrEMBL;Acc:S8F0E3]	N/A	N/A	N/A	N/A	N/A		TGME49_224235
TGME49_228370	TGME49_228370-t26_1	hypothetical protein	N/A	N/A	N/A	N/A	N/A		TGME49_228370
TGME49_228990	TGME49_228990-t26_1	Zinc finger (CCCH type) motif-containing protein [Source:UniProtKB/TrEMBL;Acc:A0A125YRP1]	N/A	N/A	N/A	N/A	N/A		TGME49_228990
TGME49_230830	TGME49_230830-t26_1	ATPase family associated with various cellular activities (AAA) domain-containing protein [Source:UniProtKB/TrEMBL;Acc:S8F685]	N/A	N/A	N/A	N/A	N/A		TGME49_230830
TGME49_231990	TGME49_231990-t26_1	hypothetical protein	N/A	N/A	N/A	N/A	N/A		TGME49_231990
TGME49_231992	TGME49_231992-t26_1	hypothetical protein	N/A	N/A	N/A	N/A	N/A		TGME49_231992
TGME49_233470	TGME49_233470-t26_1	hypothetical protein	N/A	N/A	N/A	N/A	N/A		TGME49_233470
TGME49_236990	TGME49_236990-t26_1	Carrier domain-containing protein [Source:UniProtKB/TrEMBL;Acc:S8GDX1]	N/A	N/A	N/A	N/A	N/A		TGME49_236990
TGME49_237170	TGME49_237170-t26_1	hypothetical protein	N/A	N/A	N/A	N/A	N/A		TGME49_237170
TGME49_239600	TGME49_239600-t26_1	Protein kinase domain-containing protein [Source:UniProtKB/TrEMBL;Acc:A0A125YL93]	N/A	N/A	N/A	N/A	N/A		TGME49_239600
TGME49_240410	TGME49_240410-t26_1	Protein kinase domain-containing protein [Source:UniProtKB/TrEMBL;Acc:S8GQ89]	N/A	N/A	N/A	N/A	N/A		TGME49_240410
TGME49_240610	TGME49_240610-t26_1	hypothetical protein	N/A	N/A	N/A	N/A	N/A		TGME49_240610
TGME49_240820	TGME49_240820-t26_1	hypothetical protein	N/A	N/A	N/A	N/A	N/A		TGME49_240820
TGME49_240840	TGME49_240840-t26_1	Bifunctional lysine-specific demethylase and histidyl-hydroxylase [Source:UniProtKB/TrEMBL;Acc:A0A125YYD8]	N/A	N/A	N/A	N/A	N/A		TGME49_240840
TGME49_243520	TGME49_243520-t26_1	hypothetical protein	N/A	N/A	N/A	N/A	N/A		TGME49_243520
TGME49_248530	TGME49_248530-t26_1	FATC domain-containing protein [Source:UniProtKB/TrEMBL;Acc:S8G9P5]	N/A	N/A	N/A	N/A	N/A		TGME49_248530
TGME49_248900	TGME49_248900-t26_1	hypothetical protein	N/A	N/A	N/A	N/A	N/A		TGME49_248900
TGME49_252255	TGME49_252255-t26_1	hypothetical protein	N/A	N/A	N/A	N/A	N/A		TGME49_252255
TGME49_252280	TGME49_252280-t26_1	hypothetical protein	N/A	N/A	N/A	N/A	N/A		TGME49_252280
TGME49_253540	TGME49_253540-t26_1	hypothetical protein	N/A	N/A	N/A	N/A	N/A		TGME49_253540
TGME49_254820	TGME49_254820-t26_1	hypothetical protein	N/A	N/A	N/A	N/A	N/A		TGME49_254820
TGME49_257000	TGME49_257000-t26_1	hypothetical protein	N/A	N/A	N/A	N/A	N/A		TGME49_257000
TGME49_260860	TGME49_260860-t26_1	hypothetical protein	N/A	N/A	N/A	N/A	N/A		TGME49_260860
TGME49_261075	TGME49_261075-t26_1	hypothetical protein	N/A	N/A	N/A	N/A	N/A		TGME49_261075
TGME49_262590	TGME49_262590-t26_1	hypothetical protein	N/A	N/A	N/A	N/A	N/A		TGME49_262590
TGME49_262600	TGME49_262600-t26_1	hypothetical protein	N/A	N/A	N/A	N/A	N/A		TGME49_262600
TGME49_264240	TGME49_264240-t26_1	hypothetical protein	N/A	N/A	N/A	N/A	N/A		TGME49_264240
TGME49_264260	TGME49_264260-t26_1	hypothetical protein	N/A	N/A	N/A	N/A	N/A		TGME49_264260
TGME49_265005	TGME49_265005-t26_1	hypothetical protein	N/A	N/A	N/A	N/A	N/A		TGME49_265005
TGME49_268010	TGME49_268010-t26_1	hypothetical protein	N/A	N/A	N/A	N/A	N/A		TGME49_268010
TGME49_269775	TGME49_269775-t26_1	hypothetical protein	N/A	N/A	N/A	N/A	N/A		TGME49_269775
TGME49_269780	TGME49_269780-t26_1	ADP-ribosylation factor, putative [Source:UniProtKB/TrEMBL;Acc:S8GIR7]	N/A	N/A	N/A	N/A	N/A		TGME49_269780
TGME49_270580	TGME49_270580-t26_1	HECT domain-containing protein [Source:UniProtKB/TrEMBL;Acc:S8F4M4]	N/A	N/A	N/A	N/A	N/A		TGME49_270580
TGME49_277685	TGME49_277685-t26_1	hypothetical protein	N/A	N/A	N/A	N/A	N/A		TGME49_277685
TGME49_283702	TGME49_283702-t26_1	FATC domain-containing protein [Source:UniProtKB/TrEMBL;Acc:S8F559]	N/A	N/A	N/A	N/A	N/A		TGME49_283702
TGME49_284010	TGME49_284010-t26_1	53EXOc domain-containing protein [Source:UniProtKB/TrEMBL;Acc:S8FBA2]	N/A	N/A	N/A	N/A	N/A		TGME49_284010
TGME49_284040	TGME49_284040-t26_1	hypothetical protein	N/A	N/A	N/A	N/A	N/A		TGME49_284040
TGME49_284310	TGME49_284310-t26_1	hypothetical protein	N/A	N/A	N/A	N/A	N/A		TGME49_284310
TGME49_285470	TGME49_285470-t26_1	SSD domain-containing protein [Source:UniProtKB/TrEMBL;Acc:S8F5K2]	N/A	N/A	N/A	N/A	N/A		TGME49_285470
TGME49_285865	TGME49_285865-t26_1	hypothetical protein	N/A	N/A	N/A	N/A	N/A		TGME49_285865
TGME49_289170	TGME49_289170-t26_1	Guanylate cyclase domain-containing protein [Source:UniProtKB/TrEMBL;Acc:S8F365]	N/A	N/A	N/A	N/A	N/A		TGME49_289170
TGME49_291010	TGME49_291010-t26_1	hypothetical protein	N/A	N/A	N/A	N/A	N/A		TGME49_291010
TGME49_292290	TGME49_292290-t26_1	hypothetical protein	N/A	N/A	N/A	N/A	N/A		TGME49_292290
TGME49_293460	TGME49_293460-t26_1	ATP-dependent DNA ligase domain-containing protein [Source:UniProtKB/TrEMBL;Acc:A0A125YQT5]	N/A	N/A	N/A	N/A	N/A		TGME49_293460
TGME49_294990	TGME49_294990-t26_1	hypothetical protein	N/A	N/A	N/A	N/A	N/A		TGME49_294990
TGME49_296020	TGME49_296020-t26_1	hypothetical protein	N/A	N/A	N/A	N/A	N/A		TGME49_296020
TGME49_297910	TGME49_297910-t26_1	hypothetical protein	N/A	N/A	N/A	N/A	N/A		TGME49_297910
TGME49_298040	TGME49_298040-t26_1	hypothetical protein	N/A	N/A	N/A	N/A	N/A		TGME49_298040
TGME49_301890	TGME49_301890-t26_1	Toxoplasma gondii family B protein [Source:UniProtKB/TrEMBL;Acc:S8ESK0]	N/A	N/A	N/A	N/A	N/A		TGME49_301890
TGME49_306470	TGME49_306470-t26_1	Protein-S-isoprenylcysteine O-methyltransferase [Source:UniProtKB/TrEMBL;Acc:S8EYP5]	N/A	N/A	N/A	N/A	N/A		TGME49_306470
TGME49_306688	TGME49_306688-t26_1	hypothetical protein	N/A	N/A	N/A	N/A	N/A		TGME49_306688
TGME49_306692	TGME49_306692-t26_1	hypothetical protein	N/A	N/A	N/A	N/A	N/A		TGME49_306692
TGME49_309860	TGME49_309860-t26_1	AB hydrolase-1 domain-containing protein [Source:UniProtKB/TrEMBL;Acc:S8EYP1]	N/A	N/A	N/A	N/A	N/A		TGME49_309860
TGME49_311335	TGME49_311335-t26_1	Tyrosine-protein phosphatase domain-containing protein [Source:UniProtKB/TrEMBL;Acc:S8G387]	N/A	N/A	N/A	N/A	N/A		TGME49_311335
TGME49_311460	TGME49_311460-t26_1	hypothetical protein	N/A	N/A	N/A	N/A	N/A		TGME49_311460
TGME49_312500	TGME49_312500-t26_1	Mcl1_mid domain-containing protein [Source:UniProtKB/TrEMBL;Acc:S8EY17]	N/A	N/A	N/A	N/A	N/A		TGME49_312500
TGME49_313710	TGME49_313710-t26_1	hypothetical protein	N/A	N/A	N/A	N/A	N/A		TGME49_313710
TGME49_314730	TGME49_314730-t26_1	ALG6, ALG8 glycosyltransferase family protein [Source:UniProtKB/TrEMBL;Acc:S8ER60]	N/A	N/A	N/A	N/A	N/A		TGME49_314730
TGME49_315900	TGME49_315900-t26_1	hypothetical protein	N/A	N/A	N/A	N/A	N/A		TGME49_315900
TGME49_316700	TGME49_316700-t26_1	Uridine kinase [Source:UniProtKB/TrEMBL;Acc:S8GBC8]	N/A	N/A	N/A	N/A	N/A		TGME49_316700
TGME49_320620	TGME49_320620-t26_1	Queuine tRNA ribosyl transferase [Source:UniProtKB/TrEMBL;Acc:A0A125YTJ8]	N/A	N/A	N/A	N/A	N/A		TGME49_320620
TGME49_322110	TGME49_322110-t26_1	hypothetical protein	N/A	N/A	N/A	N/A	N/A		TGME49_322110
TGME49_323310	TGME49_323310-t26_1	hypothetical protein	N/A	N/A	N/A	N/A	N/A		TGME49_323310
TGME49_323320	TGME49_323320-t26_1	hypothetical protein	N/A	N/A	N/A	N/A	N/A		TGME49_323320
