## Supplementary Table 7 for "The extracellular milieu of *Toxoplasma*’s lytic cycle drives lab-adaptation and promotes changes in lipid metabolism primarily driven by transcriptional reprogramming"

### Sheet: M13-Primers for SNPs
			M13 Primers for genotyping SNPs between RH and GT1
			Chromosome	Gene ID	Codon Change	Mutation	PCR size	Forward Primer (M13 Forward)	Reverse Primer
			TGGT1_chrVIIa	TGGT1_016250	ATT to AAT	Ile to Asn	585	TGTAAAACGACGGCCAGTTGTTGACGAATCCCCCAAAG	CTTTTGCTTTGTGCTGCATG
			TGGT1_chrX	TGGT1_081400	GCT to GAT	Ala to Asp	582	TGTAAAACGACGGCCAGTAGAGCAACAAGCCGATACTG	CGACTTTTCTCCCTAGAAGC
			TGGT1_chrVIIb	TGGT1_011730	AAT to CAT	Asn to His	576	TGTAAAACGACGGCCAGTTCTTTGCCCTTCTTCTGAAG	GAGCAAGAGGATGTAAATCC
			TGGT1_chrII	TGGT1_065060	TGT to TCT	Cys to Ser	557	TGTAAAACGACGGCCAGTCTTTCTAAAGGAACTATCCC	TCTGGCGTTTTCGTTACCTC
			TGGT1_chrVIIb	TGGT1_007550	CTC to CGC	Leu to Arg	550	TGTAAAACGACGGCCAGTAAAACTCGTTCTCTGTGTAG	AGAACCAAGGGCGTTTCAAG
			TGGT1_chrIV	TGGT1_122460	GTG to GGG	Val to Gly	493	TGTAAAACGACGGCCAGTCACAAGGAACAGACAAATTC	AGTGGCACCTACCGAATATC
			TGGT1_chrVIII	TGGT1_116720	GGG to GCG	Gly to Ala	495	TGTAAAACGACGGCCAGTTAGACTGGCGTGAGTTTGAC	ATATACATGGACACCTGTAG
			TGGT1_chrXI	TGGT1_098520	GTT to TTT	Val to Phe	490	TGTAAAACGACGGCCAGTGTTCGCACCTGAAACTTATG	TACGGACAATGCGCATTTGG
			TGGT1_chrVI	TGGT1_051830	GAG to AAG	Glu to Lys	459	TGTAAAACGACGGCCAGTCATGTGACTTCTGTGTCTTG	ATCTGGCGTTGGAAATCCAC
			TGGT1_chrVIII	TGGT1_113990	TCC to TTC	Ser to Phe	526	TGTAAAACGACGGCCAGTTCAGCAAGTGGTTTTTTGGC	TTCTGTGGAGCACATACGTG
			TGGT1_chrVIII	TGGT1_060660	TTT to TCT	Phe to Ser	536	TGTAAAACGACGGCCAGTTCCTCTCTCTCGTCACATTC	GCATTTCCAGTTTTCTCTTG
			TGGT1_chrIX	TGGT1_041270	CAG to AAG	Gln to Lys	526	TGTAAAACGACGGCCAGTTTCGGAAAAAGACCAAGCAC	GTTCAGAGCATCTCTCAGAG
			TGGT1_chrX	TGGT1_071670	GAG to AAG	Glu to Lys	514	TGTAAAACGACGGCCAGTCATTCCTGTTCACATGGTTG	GTTGCATGCGCTAAATCGAC
			TGGT1_chrXI	TGGT1_088340	GAC to GCC	Asp to Ala	533	TGTAAAACGACGGCCAGTTTGGACGTTGTTGATCGAAG	ACTTGGAGCTCCAAAGGAAC
			TGGT1_chrXII	TGGT1_103920	AGT to ACT	Ser to Thr	512	TGTAAAACGACGGCCAGTCATGCAGGAGGTTCCTTATC	CTTGTTCGCCGTCACTTTTG
			M13 Primers for genotyping P4-flippase alleles
			Chromosome	Gene ID	Codon Change	Mutation	PCR size	Forward Primer (M13 Forward)	Reverse Primer
			TGGT1_chrXII	TGGT1_245510	CTG to CGG	L270R	336	TGTAAAACGACGGCCAGTTCCACGCCTTCACCTTTCC	GATTCAAAGAATTCGCCCGAAC
			TGGT1_chrXII	TGGT1_245510	GCC to GAT	A477D	378	TGTAAAACGACGGCCAGTTGGAGAGGTTCCACTGTGAG	CATCATCTTCTGAGGTGAGGG

### Sheet: Protospacers for Making KOs
		Target Gene ID	Direction	Protospacer 1 + cloning flanks	Protospacer 2 + cloning flanks	Product Description
		TGGT1_262590	Fwd:	AAGTTGACGCGCGTCTTGTGAGGGCG	AAGTTGCAGACGAACGTACCGACGAG	Hypothetical protein
			Rev:	AAAACGCCCTCACAAGACGCGCGTCA	AAAACTCGTCGGTACGTTCGTCTGCA
		TGGT1_264240	Fwd:	AAGTTGCGGGGTTGTGGTTTCGTGCCG	N/A	Hypothetical protein
			Rev:	AAAACGGCACGAAACCACAACCCCGCA	N/A
		TGGT1_230980	Fwd:	AAGTTGATGGAGCTGGCGGCGGGCAGG	AAGTTGGGCCAGCCGGAGCTCGAGGG	Myosin I
			Rev:	AAAACCTGCCCGCCGCCAGCTCCATCA	AAAACCCTCGAGCTCCGGCTGGCCCA
		TGGT1_260190	Fwd:	AAGTTGTCTGAAGAAACTGATATCGTG	AAGTTGCAATGCGTGCAGATGCCGAG	MIC13
			Rev:	AAAACACGATATCAGTTTCTTCAGACA	AAAACTCGGCATCTGCACGCATTGCA
		TGGT1_315885	Fwd:	AAGTTGGATGCATGCGGCAGAACGAG	AAGTTGAAGTCACTGCCGAAGAGCACG	Putative glycosyltransferase
			Rev:	AAAACTCGTTCTGCCGCATGCATCCA	AAAACGTGCTCTTCGGCAGTGACTTCA

### Sheet: Generating DHFR Casette for KOs
	Target Gene ID	Direction	DHFR-specific primer + cloning flanks	Product Description
	TGGT1_262590	Fwd:	AGACACCAGTGCGACACCTGCAGAAACTGACGCGCGTCCACGAAACCTTGCATTCAAACC	Hypothetical protein
		Rev:	TGTGACTCCGCGCTCCGTCCTTTTTCGTTACGCTTCAGAATCCTGCAAGTGCATAGAAGG
	TGGT1_264240	Fwd:	TGATTCGCTGTGTTCGCAGATGTAGGGGCGGGGTTGTGCACGAAACCTTGCATTCAAACC	Hypothetical protein
		Rev:	CGCACAGCAATAATGACGGAGATGGAGCTGCACGTGGCTATCCTGCAAGTGCATAGAAGG
	TGGT1_230980	Fwd:	CTCGGGCTAGCCGGCGTGTGCTGCAACGATGGAGCTGGCACGAAACCTTGCATTCAAACC	Myosin I
		Rev:	CTTCTTTCTTTTCTGTCTCTGCTTCGCCGCGTTCTCCTCATCCTGCAAGTGCATAGAAGG
	TGGT1_260190	Fwd:	GTCGAGCAGAGCTTTGTATCTGAAGAAACTGATATCACGAAACCTTGCATTCAAACC	MIC13
		Rev:	CCGTTCCTTTGCAGGAATCGGCACATTGCCCTTCGATCCTGCAAGTGCATAGAAGG
	TGGT1_315885	Fwd:	CGTCAGACGGGAACTCGACTGCAAACATGGATGCATGCCACGAAACCTTGCATTCAAACC	Putative glycosyltransferase
		Rev:	TCAAAAGCGAAAGAAGTAATTGAACACCTTCGCGCTGTGATCCTGCAAGTGCATAGAAGG

### Sheet: Diagnostic PCR Primers for KOs
		Target Gene ID	Direction	PCR 1	PCR 2	Product Description
				(DHFR-specific primer)	(DHFR-specific primer)
		TGGT1_262590	Fwd:	GACCAGGAGGACACAGAGTG	GACGCTCATGGTTGCACACG	Hypothetical protein
			Rev:	AGCGCTGCCTCGTACAGTC	CGTCTCCAGCATATCTCCGAC
		TGGT1_264240	Fwd:	ACGAGCTGATACCAAGACGCG	GACGCTCATGGTTGCACACG	Hypothetical protein
			Rev:	AGCGCTGCCTCGTACAGTC	GGCCGATGTGTTCGTGTCAAC
		TGGT1_230980	Fwd:	GTTTCGTCCGTCCACGTGC	GACGCTCATGGTTGCACACG	Myosin I
			Rev:	AGCGCTGCCTCGTACAGTC	CCGATGAAGAGTCGGCTGTC
		TGGT1_260190	Fwd:	CAGCTGTGCCTCCTAACGTG	GACGCTCATGGTTGCACACG	MIC13
			Rev:	AGCGCTGCCTCGTACAGTC	CTAGCACTCTGTCGAGGCG
		TGGT1_315885	Fwd:	CCATTCAGACCTGAAGTGTTCG	GACGCTCATGGTTGCACACG	Putative glycosyltransferase
			Rev:	AGCGCTGCCTCGTACAGTC	GACACCGTAGAAGACGGTTTG

### Sheet: qRT-PCR primers
				Target Gene ID	Direction	qRT PCR primer	Product Description
				TGGT1_262590	Fwd:	ACTCTTTGAATGGGGAGAGCAG	Hypothetical protein
					Rev:	CTGTTCTCCGGCGAAATCTCG
				TGGT1_264240	Fwd:	GGTTGTGGTTTCGTGCCCG	Hypothetical protein
					Rev:	CCCACATGCAGAACTGCTGC
				TGGT1_230980	Fwd:	GAGTCGCTTTGGGAAGTTCACG	Myosin I
					Rev:	GGACAGAAACTGCCTTGCACC
				TGGT1_260190	Fwd:	GCAAGGTGCAGTGTGTCGATG	MIC13
					Rev:	CATTTGGAATGGACTGCAGTGC
				TGGT1_315885	Fwd:	AGCAACCTGAACGAGGAATCC	Putative glycosyltransferase
					Rev:	GAGAAAGCAGAAGTATTCGGG
				TGGT1_245510	Fwd:	GATGGCTCTGTGCCATTCCG	P4-Flippase
					Rev:	CTCCCCGACAATTCGCGAAAC
